# Methanogenesis inhibition remodels microbial fermentation and stimulates acetogenesis in ruminants

**DOI:** 10.1101/2024.08.15.608071

**Authors:** Gaofeng Ni, Nicola Walker, André Fischer, René T. Stemmler, Oliver Schmidt, Surbhi Jain, Marion Jespersen, Rhys Grinter, Min Wang, Phillip B. Pope, Volker Müller, Mick Watson, Emiel Ver Loren van Themaat, Maik Kindermann, Chris Greening

**Affiliations:** Department of Microbiology, Biomedicine Discovery Institute, Monash University, Melbourne, Australia; DSM Nutritional Products, Animal Nutrition and Health, Kaiseraugst, Switzerland; dsm-firmenich, Beauty & Care, Kaiseraugst, Switzerland; dsm-firmenich, Chemical & Process Sciences, Kaiseraugst, Switzerland; UIT The Arctic University of Norway, Tromsø, Norway; Key Laboratory for Agro-Ecological Processes in Subtropical Region, Institute of Subtropical Agriculture, Chinese Academy of Sciences, Hunan, China; University of Chinese Academy of Sciences, Beijing, China; Centre for Microbiome Research, Queensland University of Technology, Brisbane, Australia; Faculty of Chemistry, Biotechnology and Food Science, Norwegian University of Life Sciences, Ås, Norway; Department of Molecular Microbiology and Bioenergetics, Institute of Molecular Biosciences, Johann Wolfgang Goethe University, Frankfurt, Germany; Data Science, Science & Research, dsm-firmenich, Delft, The Netherlands

## Abstract

Rumen microbiota enable ruminants to grow on fibrous plant materials but also produce methane, driving 5% of global greenhouse gas emissions and leading to a loss of gross energy content. Methanogenesis inhibitors such as 3-nitrooxypropanol (3-NOP) decrease methane emissions in ruminants when supplemented in feed. Yet we lack a system-wide, species-resolved understanding of how the rumen microbiota remodels following inhibition and how this influences animal production. Here, we conducted a large-scale trial with 51 dairy calves to analyse microbiota responses to 3-NOP, pairing host performance, emissions, and nutritional profiles with genome-resolved metagenomic and metatranscriptomic data. 3-NOP supplementation decreased methane emissions by an average of 62%, modulated short-chain fatty acid and H_2_ levels, and did not affect dietary intake or animal performance. We created a rumen microbial genome catalogue with an unprecedented mapping rate. We observed a strong reduction of methanogens and stimulation of reductive acetogens, primarily novel uncultivated lineages such as *Candidatus* Faecousia. However, there was a shift in major fermentative communities away from acetate production in response to hydrogen gas accumulation. Thus, the divergent responses of the fermentative and hydrogenotrophic communities limit potential productivity gains from methane reduction. Reporting one of the largest reductions in methane emissions in a field trial to date, this study links ruminant greenhouse gas emissions and productivity to specific microbial species. These findings also emphasise the importance of microbiota-wide analysis for optimising methane mitigation strategies and identify promising strategies to simultaneously reduce emissions while increasing animal production.

**Significance Statement:** One strategy to increase the sustainability and productivity of livestock production is to modulate ruminant microbiota to produce absorbable nutrients rather than the potent greenhouse gas methane. Previous studies show supplementing feed with methanogenesis inhibitors such as 3-nitrooxypropanol reduces methane emissions, but also leads to inconsistent productivity gains. Here we report a definitive field trial, combining animal data, meta-omics, and structural modelling, to resolve the key microbes and pathways controlling nutrient and methane production in ruminants. We show that shifts in composition and gene expression of hydrogen-cycling microbes reduce emissions but limit productivity gains. These findings offer insights at unprecedented resolution, while the data and analytical framework provide valuable resources to develop solutions to enhance livestock productivity and sustainability.
