## Supplementary material for "Methanogenesis inhibition remodels microbial fermentation and stimulates acetogenesis in ruminants": Table S4

### Sheet: marker genes high vs control
abbreviation	Agathobacter	Anaeroplasma	Bulleidia	Butyrivibrio_A	CAG-269	CAG-465	CAG-590	CAG-603	CAG-791	CAG-793	Cryptobacteroides	ER4	Intestinibaculum	Limimorpha	Limivicinus	Massiliimalia	Megasphaera	Onthomonas	Parafannyhessea	Phil12	Prevotella	RF16	RUG115	RUG410	RUG420	RUG563	Ruminococcus_E	SFMI01	Scatovivens	Sharpea	Sodaliphilus	Succiniclasticum	Treponema_D	UBA1066	UBA1213	UBA1367	UBA1711	UBA2821	UBA2862	UBA3282	UBA3789	W0P33-017
	0.843561	-0.246705	0.256823	-1.88019	-0.354678	0.0181924	-0.196215	-0.176304	0.27947	-1.48469	-0.0711218	-0.269041	0.152547	-0.60426	-1.09934	3.01579	-0.394063	-0.248275	0.281457	0.24237	0.27003	0.0980718	1.97449	0.56934	-0.347023	-0.0622667	-0.612128	0.071571	-0.764838	1.71241	1.54068	0.507931	-0.212445	-0.640301	-1.26604	-0.983653	-0.856188	-1.7306	-0.298652	-6.02825	0.334131	1.54505
E4.2.1.2A											-0.0950983										0.316051	0.318366									1.26811		0.234305
acads	0.847514		-0.292101	-2.46068			0.242203	-0.716565	0.313258			-0.158925		-1.61922	-0.670094		0.241557	0.234274		0.249928	1.98642	0.416658	2.13139								1.70315						-0.779922	-1.54381		-29.2614		2.14792
aceF			0.142687						-0.177109		0.107855	-0.337734			-1.08588											-1.9764	-0.0978367							0.048516					-0.260902		2.47771
ackA	0.556158	-0.365871	-0.00305099	-2.65414	-0.0962494	-0.0278092	-0.160302	-0.808036	0.160373	-2.90076	-0.0893379	-0.138092	-0.265451	-0.765055	-1.07283	2.8765	-0.951297	-0.583642	0.493822	0.316904	0.309309	-0.0749292	1.87884	0.47467	-0.0754687	-0.296519	-0.205965	-0.292537	-0.460846	1.45494	1.45425		-0.172578	-0.518759	-1.1087	-0.958519	-0.706605	-1.91508	-0.533702	0.0206921	0.499687	2.16618
acs			0.797509						2.00842		0.357239	0.694332			-1.41196	2.86534		-0.556363	1.04452		0.239804					-0.220929	-0.359832	0.31428			1.67674		-0.0518603	-0.521227	-0.932831	-1.03393			-0.456533		0.615792
acsB																																		1.3475					0.0249451
acsE															-0.829407										0.0207089									2.09177					-0.0911459
adh1_7			-0.364004													2.57907	-1.33441		-0.393715												1.32794
adhE		-0.649326	2.20724		-0.788615	-0.126321			0.0207076	-2.9232			0.520554	0.0103541	-1.17423	2.92551		-0.0731044	0.581316					0.761336		4.93845	-1.01836	4.20165	-0.557814	1.60239			0.777507	-0.452821	-0.427256	-0.744485			0.793926
ark1a1									0.281632						0											-0.0570387							2.03802	0.0207107					-0.315828			-2.41437
atoA														-1.04712	0.387726		0.199584			0.630143	2.42104	-0.924814		0.354796							1.54809						-0.951049
atoB	1.07357		-0.381819	-2.72885			-0.150836	-1.16308	0.564736		-0.0436594	0.0186528			-2.3921		0.253123	-0.343737			-0.136507		1.74317			1.16897						0.726833		-0.659075	-2.59929			0.0979842	0.693116	-15.2098	-3.14439	1.88478
atoD														-1.03088	0.0587137		-0.00126055			0.251404	1.95665	-0.255381		0.660484							1.54126						-0.529799
buk	-0.970273		-0.248014	-1.65488	0.410264		-0.174497	-0.206245	0.212501		0.00497693	-0.19911		-0.552376	-0.183305			-0.198006	-0.257916	0.338292	0.16154					-0.159626		0.375318			1.11003			-0.270146		-0.791737	-0.71399		-0.305032	-5.15127
cdhD																																		2.03454					0.00186964
cdhE																																		1.05253					0.0526185
cooF									0.39539							2.87117		-0.0292391							0.213068		0.588712							0.314522	-5.3246				0.183451
cooS															0.506553						0.020701													0.899482				-0.934314	0.260197
croR											0.0207023			-0.969677	0.159332						-0.768327								-0.866864		0.749226	0.110136								0.0206934
crt	1.74221		-0.0395662	-2.21571			-0.274287	-0.417079	0.272678			-0.265612		-1.08787	-0.0702117		-0.18553	-0.353282		0.700966	1.74287	-0.388427	3.18083								1.31222						-1.16237	-2.20086		-1.52818		1.72104
echA	-2.12278								0.337229																							0.293204										1.5242
echB	-0.752449								0.76884																							-0.0056043										1.64223
echC	0								0.591																							0.248564										1.98716
echD									1.12033																							0.610993										2.32442
echE	-0.364004								1.17409						0.217907																	0.558692										1.52757
echF	0								0.0460318						-0.506714																	0.239842										0.996654
eutG											-1.15701	1.6137									0.0246584							-0.883024									-0.267827
fabV							-0.470591									3.00198																	0.119039		-0.694304
fchA	0.213068		0.441917						-0.283744			-0.210199			-0.678713		-1.04666	-0.15435	0.315301						0.0207089							-0.219764		-0.0902713		-0.780913			-0.271742
fdhB									1.06875																							0.19959	0.615426	0.609832					-0.00153951
fdhB_1	-0.973227										-2.2941																			1.48813				-0.832606
fdhF																	-0.62604
fdoG																									-0.462474		-1.25492									-0.518971			-0.171647
fdoI															2.13712
fhs	1.18934	-1.02916	-0.174117	-2.0894	0.0591309	0.0775228	-0.0989856	-0.0814998	-0.0297708	-1.7989	-0.687088	-0.0974189	0.695341		-1.0538	2.82105	-1.12015	-0.385712	0.210329		0.0558023		0.762719		-0.107149	-0.311622	-0.633747	0.0833	-0.596332	1.03393	2.57722	0.515859	-0.303033	0.100464	-0.773899	-1.05699		-2.04525	-0.514197	0.0206955	0.187571	1.7026
folD	0.601854	-0.171648	-0.0963862	-3.28938	-0.131164	0.0546053	-0.569398	-0.0926568	0.147457	-0.668519	0.121236	-0.558147	-0.539632	-0.322845	-1.69495	3.04493	-0.279792	-0.530061	0.198477	0.375587	0.166887	0.338145	1.81081	0.11929	-0.0754687	-0.410016	-0.466398	-0.144462	-0.424975	2.51237	0.868463	0.281917	0.208611	-0.274772	-1.10143	-0.202264	-1.10066	-1.85514	-0.0881043	0.0206955	0.392237	1.45722
frdA	-1.57654		-0.17276						0.0920859		0.178524	0.349166			-0.729904			-0.787634	1.03957		0.0609881					0.102242		0.874752		0.423458			-0.300075	-0.182612		-1.1464			-0.313908
fumA	0.920651	0.0207034	-0.378211	-3.12548			-0.700921	0.799977	-0.351665		2.714		0.277854	-0.752449	-0.0435352	2.5871		-0.109382			0.114159		0.946261			-0.155892	-0.0543457	-0.336064	-0.70803	0.366819		0.0958862		-0.0434097	-1.38202		0.0207051	-0.524859	2.72344	0.0206907		3.00602
fumB	1.51131	0.0207018	0.0415796	-2.67791			-0.220012	0.471484	0.040188		2.99013		0.580893		-0.414959	2.60729		-0.156553			0.0346787		0.694495			-0.506286	-0.192384	-0.665848	0.0255501	1.06557		0.574663		-0.171647	-0.990417		0.0207051	-0.752451	1.15447	0.0206942		2.76725
fumC			-0.652801						0.0668778			-0.150132			-1.41246		-0.0803293		-0.11259						-0.550854	0.171674	-0.0692223	0.764668					-0.349435	-0.200442		-0.636947			-0.267843
hycF									2.70985						-1.4005			-0.878844																-0.0754696
lcdA									0.739939								-1.75124
lcdB									1.17414								-0.926469
ldh	1.02113	0.0207067	-0.522657	-1.26639	-0.0714265	-2.01154		-0.402088	0.0106779	-1.39532		-0.62591	-0.0593933		-0.300561	4.29924	-0.399811	-0.0170552	0.51091				1.05439	0.407782	-0.171648	-0.0932928	-0.313251	0.279439	-0.0781641	1.59862		1.10502	-0.275273	0.00619126	-0.698732	-1.73041		-1.3166	-0.0419731	0.0206894	0.773978	3.41786
mcee	0.7842								0.316463		0.573887	-2.52192		-0.588073						0.44146	0.133552	0.117472				-0.171648		0.423124			0.956389	0.390463		-0.0690039			-0.646183		0.020709	0.0206988
mcmA1																																0.43409
mcmA2																																0.478334
mdh											-0.0495357										0.111246	0.211245									1.6477						-2.14161
metF	0.769275	0.0207082	0.14122	-1.63117			-0.817154	-0.564315	0.156101		0.331892	0.207987	-0.423953			2.30436	-0.31975	-0.221138	-0.055075		0.271782				-0.171646		-0.126927			1.47633	-0.13343	0.245133	-0.543491	-0.145056	-0.882442	-1.40346		-0.556361	0.103117	0.0206925		1.29721
metV																																		-0.145279
mut											-0.171648			-1.23924						0.148388	0.22035	0.437827									2.21185	-0.0383669					-0.880026
paaH	1.11073		0.140466	-2.38725			-1.26639	-1.36857	0.399606			-0.157788	-0.145858	-1.11656	0.213068		0.131861	0.214418		0.238166	1.72701	-0.0308252	2.32649					-2.03826		2.01423	1.7107			0.684234			-0.587996	-0.508934	-0.252036	0.0207042		1.49161
pc									0.0479466						-0.54558		-0.781415	0.46789							-0.556361							0.834181
pct			-1.02835						-0.0322771			0.255361			-1.07353		-0.674772								-0.299886									0.616322							-0.268822
pfl	2.10584	-0.409988	-0.503813	-2.63221	-0.43984	-0.00926481	-0.477346	0.0658961	0.419607	-5.11335	-1.92939		-0.576762			2.806		-0.547193	-0.00570523		0.242495		4.30682		-0.0580914		-1.59588		-1.40421	1.54703			0.0197486	-0.816538	-1.04692		0.971339	-1.59628	0.0207089	-19.3601	-0.164044	4.98574
por	2.85568	-0.873327	-0.306628						0.476653		0.062565	-0.234253	0.35292	-1.07637	-1.56869	2.88088	-0.510038	-0.27603	0.421111	-0.224419	0.253088	0.20703	1.70623	0.774596	-0.437846	-0.36168	-1.83661	0.366348		1.61106	2.27265	0.205567	0.108975	-0.561951	-2.39444	-1.06219	-1.10915	-1.22762	-0.537158		0.370756	9.25025
porA	0.225642				-0.425974	0.180829	0.225617	-0.163815	0.0558657	-1.53484					-0.698849								-2.42385				-0.25203		-1.06499				1.77157		-1.185			-0.690763				2.12327
porB	0.439069				-0.742103	-0.0546211	-0.136716	-0.452236	-0.150654	-1.34212					-1.36086								0.410264				-0.569443		-0.522314				2.37984	0.213068	-0.624619			-2.92533	-0.527887			1.65004
porC	0.215485				-0.0765195	-0.0110056	-0.623982	-0.265835	0.0919951	-0.698707					-0.447256												-0.344887		-0.800951				0.420932		-0.227317			-0.195133				1.20736
porD	-0.17165				0.170118	-0.332891	-0.145523	-0.183423	-0.0627413	-0.951107					-0.547842								-0.560091				-0.528467		-0.720785				0.410264		-0.264356			-0.395403				0.692713
pta	0.798855	-0.0434101	-0.491469	-2.05293	-0.198658	-0.374348	0.352919	-0.712396	0.514802	-4.63297	-0.502829	-0.348935		-0.781416	-1.21741		0.00787457	-0.472217	0.517064		0.149213	-0.141731	-0.181173	0.612939	-0.431847	-0.388581	0.0207082		-0.725608		1.23226		-0.251578	-0.232257		-0.607062	-1.17907	-1.04026	-0.435109	0	0.127425	1.17878
ptb			-0.52398	-2.1121			-0.0480064	-0.0790124	0.585202			-0.0925616			-1.40902			-0.109824		0.454347	0.133021										1.33294			0.214666			2.3591			-2.8251
pycB											-0.151201			-0.916211							0.325695	0.292251											0.0207089				-2.00588		0.0207089
rnfA	0.964588	0.0207089	-0.259434	-1.37076			-0.356406	0.126417	0.634453		0.0292205	-0.194394		-0.713055	-0.996358	2.42068	-0.386421	-0.0947885		0.397961	0.183401	0.155296	1.28575		0.410264	-0.293103	-0.388824	-0.00534883		0.594075			-0.596948	-0.466652	-0.90992	-0.776389	-0.472398	-1.52474	0.0263554	0.0206903		1.74211
rnfB	0.918898	0.0207011	-0.181107	-2.01475			-0.0926901	0.032992	0.423582		-0.00498763	-0.386467		-0.787048	-0.668858	2.83762	0.316096	-0.317521	-0.151836	0.213841	0.152182	0.100884	1.70319		-0.547517	-0.353464	-0.337906	-0.324148		0.503534			-0.249649	-0.768436	-1.30531	-1.17603	-0.616824	-1.3836	-0.123463	0.0206947		2.13709
rnfC	0.806678	0.0207082	-0.408241	-1.73924			-0.0451742	0.266819	0.458347		-0.0553479	0.0341089		-0.754761	-1.13992	2.60273	-0.289153	-0.175428		0.12093	0.203787	0.139358	0.735024		-0.0434091	-0.414582	-0.344301	0.176752		1.33337			-0.434614	-0.547313	-1.20732	-1.36976	-0.937694	-0.893968	-0.232534	0.0207089		1.82097
rnfC2																																		1.31405
rnfD	1.12386	0.0207089	-0.282565	-1.43764			-0.3143	0.232329	0.434514		-0.113724	0.100669		-0.408921	-1.17297	2.87003	-0.444792	-0.0512614		-0.0277043	0.159199	0.248724	-0.952997		-0.364005	-0.351119	-0.583184	-0.519019		0.148759			-0.568696	-0.315908	-1.15847	-0.719118	-0.657772	-1.41059	-0.345595	0.0206935		1.48738
rnfE	1.15233	0.0207077	-0.214022	-2.3426			-0.381268	0.135808	0.376828		-0.222585	-0.315465		-0.884455	-0.759998	2.68472	0.403265	0.135414		0.199835	0.143254	0.0683784	1.29126		0.125851	-0.24226	-0.354397	0.0460603		-0.424077			-0.55275	-0.619982	-0.943197	-0.597599	-0.551849	-1.23602	0.138672	0.213054		2.90055
rnfG	1.38992		-0.384243	-1.16092			-0.305046	0.101707	0.0918658		-0.072581	-0.643143		-0.519009	-1.01094	2.77369	-0.247255			0.146576	0.0664885	0.0546404	1.05143		-0.267825	-0.24156	-0.24687	-1.22165		1.10772	1.73751		-0.42794	-0.280474	-0.824947	-0.348739	-0.958757	-0.768362	0.0108877	0.0206932		1.01463
sdhA									-0.0754713		-0.0233922	0.020711		-0.450177						0.188542	0.405365	0.215344				-0.538933	-0.0484083				2.02643			-0.364005	-1.0974	-0.361792	-0.959162		-0.341698	0.0206932
sdhB									0.215486		-0.074511	-0.0754693		-0.267446						0.236856	0.319677	0.0887107					-0.125294				1.41857			-0.171652	-0.400578	-1.72711	-0.562635	-0.171648	-0.148699	0.0206952
sdhC											-0.109871			-0.333169						0.494132	0.451202	0.301621									1.4255						-0.391027
sucC			-0.171647																		1.15295			0.756738		0.00696111						0.930136		0.410263
sucD																					1.47891			0.38402		-0.608736						0.516002		1.30838					-0.171646

### Sheet: hydrogenases high vs control
hydrogenase_subgroup	Agathobacter	Anaeroplasma	Bulleidia	Butyrivibrio_A	CAG-269	CAG-465	CAG-590	CAG-603	CAG-791	CAG-793	Cryptobacteroides	ER4	Intestinibaculum	Limimorpha	Limivicinus	Massiliimalia	Megasphaera	Onthomonas	Parafannyhessea	Phil12	Prevotella	RUG115	RUG410	RUG420	RUG563	Ruminococcus_E	SFMI01	Scatovivens	Sharpea	Sodaliphilus	Succiniclasticum	Treponema_D	UBA1066	UBA1213	UBA1367	UBA1711	UBA2821	UBA2862	UBA3282	UBA3789	W0P33-017
[FeFe] Group A1			0.105063						2.71508		-0.880306						-0.911336											1.21706		2.03813	0.385456								-1.10659		2.30903
[FeFe] Group A2									0.0306528			-0.401424	0.175205						0.454629										1.86957		0.836818		0.610716		-1.07286			-2.25074
[FeFe] Group A3		-0.896081	-0.429704		-0.483275	-0.432111	-0.641469		0.596002	-3.55036	-0.029595	-0.230812		-0.602313	-2.24983	2.16551		-0.814043		0.0486014	6.22144		0.362839	-0.51279	0.0278539	-0.746741	0.217216	-0.289273		1.55132		-2.39967	0.0112711	-2.04782	-1.91853	-1.25741		-0.903194		-1.47083	0.255903
[FeFe] Group B	0.868562		0.143211	-1.81931			-0.797749	-1.1579	0.491206			-0.364003	0.941219		0.0992284	2.84289	-1.20861	-0.584474	-0.248006			0.29487	0.718246		0.672364	1.53636	1.93664					0.0427238	-0.0783896	2.70815	-0.920955		-0.863278	0.0923814	0.0207082		2.08951
[FeFe] Group C1														-0.171647		2.21951										-0.553193							-0.654405
[FeFe] Group C2	0.624772						1.04693					0.00050512										-1.59019									0.471661	1.13836					-0.171647	-0.171649	-12.2122		3.68544
[FeFe] Group C3		0.0207069													0.615792			3.78321							3.50374	1.05416	4.62146						-0.60415	5.43669	-0.408865			3.2552
[NiFe] Group 4e	-0.364004								0.338397																						0.696626										1.59005
[NiFe] Group 4g									0.565531						-1.32329			-0.257356															-0.364004

### Sheet: marker genes low vs control
abbreviation	Agathobacter	Anaeroplasma	Bulleidia	Butyrivibrio_A	CAG-269	CAG-465	CAG-590	CAG-603	CAG-791	CAG-793	Cryptobacteroides	ER4	Intestinibaculum	Limimorpha	Limivicinus	Massiliimalia	Megasphaera	Onthomonas	Parafannyhessea	Phil12	Prevotella	RF16	RUG115	RUG410	RUG420	RUG563	Ruminococcus_E	SFMI01	Scatovivens	Sharpea	Sodaliphilus	Succiniclasticum	Treponema_D	UBA1066	UBA1213	UBA1367	UBA1711	UBA2821	UBA2862	UBA3282	UBA3789	W0P33-017
	0.241767	0.467678	-0.411856	-7.65029	-0.549947	-1.38168	-0.531716	-3.49273	0.105838	-1.54496	0.0441081	-0.706045	-0.77994	-0.59824	-0.921292	3.29436	-0.529704	0.00876636	-0.00644259	-1.6019	0.0216058	-0.167524	1.66135	0.133361	-0.175698	-1.10046	-0.271458	-0.507865	-2.06099	-0.592252	0.688762	0.27772	0.0590325	-1.30378	-1.87471	-1.30183	-0.261168	-1.87409	0.0492009	9.75151	-0.38948	-0.475016
E4.2.1.2A											0.0960525										0.307702	-0.116638									0.651815		0.00207121
acads	1.05147		-1.27781	-11.5662			-1.24168	-9.00174	0.309701			-0.467985		-1.61352	-0.276273		-0.479246	0.149079		-1.77304	1.15668	0.0151085	1.95786								1.0489						0.287595	-3.29893		33.4658		-0.386464
aceF			-0.414198						-0.332753		0.0801388	-0.443363			-0.825697											-1.86558	-0.144348							-0.197971					0.185978		1.45836
ackA	0.652161	0.040872	-0.584842	-6.49577	-0.0858632	-1.26053	-0.514488	-2.82032	-0.0864728	-2.26887	0.101249	-0.423449	-0.380182	-0.812017	-0.930936	3.53249	-0.533195	0.225079	0.148488	-1.7044	0.0910122	-0.277962	1.42358	0.0684063	-0.194696	-1.17923	-0.455575	-0.569703	-1.20923	0.756717	0.899678		0.395956	-1.23001	-1.88822	-1.01518	-0.127093	-4.36119	0.00845222	5.56615	-0.38498	-0.547546
acs			0.272198						0.640486		-0.00705081	0.670911			-1.0019	3.32644		0.175717	-0.81003		-0.0524838					-0.83315	-0.174002	-0.299233			-0.638714		0.186525	-3.2291	-1.7023	-1.43366			0.00748302		-0.10539
acsB																																		-1.11694					0.940513
acsE															0.0608632										0.10071									0.4807					0.611354
adh1_7			-0.490102													4.75245	-2.50241		-2.50982												0.172771
adhE		-0.0281865	1.38488		-0.58435	-1.66234			0.521154	-1.85055			-0.590244	0.153404	-1.01546	3.60705		0.242149	-0.153115					0.248681		3.60385	0.651276	3.86391	-1.63342	0.0111826			1.20682	-0.973878	-1.31444	-1.85864			1.14872
ark1a1									0.0240074						0											-0.536046							0.694896	-0.297746					-0.123136			-3.45251
atoA														-1.05441	-0.133129		-0.109758			-1.53323	2.1223	-0.555028		0.104763							0.712687						-0.215994
atoB	-0.0216819		-1.54253	-23.0955			-0.653791	-4.57761	0.175363		-0.373486	-0.28421			-1.19729		-0.284995	-0.250528			0.901281		2.16084			-1.92178						0.321422		-0.568095	-2.72539			-2.46552	1.88179	20.6096	-3.46285	0.585521
atoD														-1.11495	0.0514351		-0.0940311			-1.65889	2.19333	-0.392703		0.168024							0.739823						0.150414
buk	-1.09637		-0.647974	-6.63664	-0.105389		-0.594056	-5.49666	-0.303318		-0.0774291	0.246343		-0.459236	-0.398628			-0.135592	-0.133764	-1.68469	0.182321					-0.415827		-2.13473			0.699783			-0.510136		-0.979566	0.0935449		0.153542	9.65713
cdhD																																		0.715378					0.666819
cdhE																																		-0.859929					0.737502
cooF									0.748153							2.52249		-0.0772091							-0.105389		-1.18563							-0.0347794	-8.24395				0.437862
cooS															-1.57423						2.67543													-0.124181				-1.25277	1.00737
croR											2.25524			-1.09577	-0.0737808						-0.694012								-0.889913		0.842716	0.0198214								5.14552
crt	0.714741		-0.844512	-14.7522			-0.386685	-7.14865	0.310254			-0.389484		-1.18594	-0.133737		-0.500145	-0.31179		-1.80933	1.61316	0.0691292	2.18577								0.735098						-0.557575	-3.65404		5.59627		-3.77803
echA	-2.44124								-0.0350181																							-0.25923										-0.879833
echB	-0.878547								0.576221																							0.0877106										-0.259052
echC	0								-0.00552797																							0.0604263										0.743759
echD									-0.029296																							0.623036										0.669607
echE	-0.490102								0.663483						-0.297746																	0.697092										-0.179595
echF	0								0.279358						-0.77057																	0.232786										0.811236
eutG											-0.481215	-0.105392									-0.792676							-0.151885									0.179553
fabV							-0.733596									3.63135																	0.373434		-1.70325
fchA	-0.105389		0.0400062						-0.125944			-0.616747			-0.314689		-1.18177	-0.0688522	-0.0836555						0.10071							-0.0459539		-0.609049		-0.842462			0.179002
fdhB									2.43428																							1.29182	3.73294	-1.87012					0.879133
fdhB_1	-1.09932										-2.42019																			-0.105393				-1.29349
fdhF																	-0.817905
fdoG																									-0.270914		-1.29699									-1.62706			-0.297745
fdoI															1.75912
fhs	0.516248	-0.729051	-0.843591	-9.46096	-0.407402	-1.4417	-0.339848	-4.78	-0.239657	-1.57593	-1.28781	-0.275232	-0.916074		-1.20468	3.37377	-1.07819	-0.356109	-0.123037		-0.294887		1.43958		-0.225699	-0.791573	-0.255386	-0.556613	-1.28418	0.026234	2.45331	0.405311	-0.0507483	-0.667569	-1.50796	-1.01874		-2.14112	-0.0363463	4.45872	-0.331108	-4.59049
folD	0.293467	-0.194696	-0.0748493	-5.29062	-0.461099	-1.18627	-0.469215	-1.08944	0.0970075	-0.874675	-0.0813885	-0.953743	-0.858088	-0.337756	-1.56243	3.38625	-0.544651	-0.42907	-0.60876	-1.56893	-0.0478173	-0.248205	2.28207	-0.0584317	0.0154511	-0.663502	-0.436025	-0.42533	-1.1046	2.21493	0.350308	0.0212321	0.0205813	-0.75424	-1.45212	-0.39522	-0.432148	-3.09811	0.116474	4.46659	-0.0858075	0.241668
frdA	-1.70264		-0.53918						0.173817		-0.183528	-2.33768			-0.243472			-0.16154	1.84182		0.220942					-1.05161		0.674361		0.0155048			-0.094117	-0.0376728		-0.9635			0.130689
fumA	0.157818	1.88837	-0.9105	-4.72728			-0.578575	-0.207417	-1.14144		2.67776		-0.459626	-0.878547	-0.552251	2.97774		-0.0956321			-0.494925		1.41347			-0.68569	-0.173758	-0.338561	-1.85996	-1.44041		-0.10243		-0.0275284	-1.6473		1.3295	-1.53967	1.57953	6.00986		-1.09796
fumB	0.547743	2.4098	-0.742613	-3.83038			-0.126606	-0.194229	-0.0113324		2.88567		0.325326		-0.846328	3.00552		-0.128431			0.101004		0.425508			-0.589532	-0.157905	-0.613361	-0.490103	0.389867		0.485783		-0.297745	-1.48708		1.3295	-0.397141	-0.0806567	4.87879		-0.878398
fumC			0.0465301						0.0732989			-0.52746			-1.29487		-0.764179		-0.500714						-0.780497	0.200077	0.352097	-2.19468					0.388643	-1.02212		-0.724669			0.262381
hycF									2.47259						-0.932099			-1.26604																0.0045313
lcdA									-0.348992								-2.02915
lcdB									-1.18015								-2.4562
ldh	0.528083	0.801281	-1.12647	-5.63099	-0.445779	-3.38248		-4.56154	0.0834429	-2.39718		-0.29877	-0.778985		1.00679	3.20142	-0.662307	0.234826	-0.225695				1.06392	0.197905	0.328728	-0.703702	-0.288927	-1.01585	-0.780389	0.808099		2.53237	0.196753	-0.679368	-0.914405	-2.37209		-3.45618	0.272116	6.43538	0.155742	1.82758
mcee	0.207847								-0.136822		0.336599	-1.3393		-0.392508						-1.41296	0.134615	-0.553551				-0.0916472		-0.0916467			0.480634	0.432307		0.0536809			-0.242812		0.10529	3.39115
mcmA1																																0.357553
mcmA2																																0.52233
mdh											0.0610196										0.00601819	0.12468									1.00695						-2.26771
metF	0.906832	0.306808	-0.176146	-5.61724			-1.08625	0.0163612	-0.0114906		-0.0405885	-0.229939	-1.14445			3.17003	-0.456541	-0.302963	-1.14712		0.0394453				-0.490102		-0.393199			-0.0066318	2.0553	0.0126602	-0.458777	-0.637317	-0.900637	-1.41637		-0.682459	0.581125	5.43772		0.212988
metV																																		-0.701913
mut											-0.0916472			-1.17376						-1.9278	0.256059	0.296126									1.31238	-0.185275					0.0934118
paaH	1.07468		-1.62797	-6.55918			-1.65897	-4.91258	0.254519			-0.473432	-0.453937	-1.11637	-0.105389		-0.446252	-0.351015		-1.68341	1.89611	0.491074	2.21809					-0.818701		0.498931	0.985466			-0.117138			-0.11025	-2.08754	1.27936	1.63603		-0.71791
pc									0.0254053						-0.274496		-0.816482	1.10239							-0.682459							0.334703
pct			-0.980891						-0.0529956			0.663212			-0.736876		-1.10544								-0.219885									0.0865451							-1.17065
pfl	1.39409	0.251526	-0.549718	-8.96083	-0.419372	-1.812	-1.71853	-2.37122	-1.09821	-3.69212	-7.1135		-2.00525			3.47675		-1.31185	0.0336693		0.193181		2.0831		-0.60404		-0.609506		-2.15976	-1.90214			0.810471	-1.26735	-1.68314		1.45692	-4.08011	0.10071	22.8722	-0.995089	-7.2752
por	2.69877	0.0426248	-0.619614						0.102686		0.291444	-0.397717	-0.114093	-1.06738	-1.42101	3.3626	-0.0636022	-0.114893	-0.170193	-0.306613	0.266315	-0.28864	2.58602	0.390562	-0.13563	-1.1426	-0.341461	-0.233288		0.140977	1.47842	0.488093	1.28355	-1.4301	-2.92494	-1.91076	0.288983	-3.51139	-0.109924		-1.05573	-3.61861
porA	-0.346768				-0.429988	-1.14291	-0.114748	-4.59301	-0.0452317	-1.44295					-0.759579								-3.14504				0.350306		-2.26623				-0.0916468		-0.98617			-1.92605				0.246596
porB	-0.180956				-0.53841	-1.47458	-0.490265	-2.02498	-0.354383	-0.861976					-0.485596								-0.105389				-0.0899031		-1.95524				0.100703	-0.105389	-0.863455			-3.71399	0.580235			0.435001
porC	0.670595				-0.219514	-1.14879	-0.604569	-3.64811	0.211875	-1.91462					-0.351221												-0.095514		-2.22529				-0.0023397		-0.123116			-1.3645				0.0994011
porD	0.419698				-0.0676475	-1.20293	0.294101	-1.39273	-0.205996	-1.32898					-0.866299								-0.878547				-0.210665		-1.45309				-0.105389		0.00674504			-2.38039				0.235971
pta	0.360834	0.0365908	-0.43559	-12.1318	-0.538564	-1.66645	-0.351144	-1.73664	0.169192	-3.66861	-0.351926	-0.637252		-0.815854	-1.00987		-0.685091	-0.382397	0.0984748		-0.00182145	-0.289627	3.71309	0.0927921	0.106361	-0.881524	0.306808		-1.3912		0.577388		-0.123496	-1.31766		-0.781883	-1.43489	-3.23012	0.171842	0	-0.616244	-0.578233
ptb			-1.2957	-14.1508			-0.744845	-4.00738	-0.111714			-0.448569			-0.93248			-0.0211139		-1.47009	0.0376886										0.74256			0.378257			-0.10539			7.40873
pycB											-0.0313215			-0.933825							-0.0343267	-0.0391494											0.10071				-1.53387		0.10071
rnfA	0.306625	0.10071	-0.94819	-4.62998			-0.600297	-1.44635	0.33499		0.0857854	-0.361337		-0.780713	-0.776512	2.70617	-0.894243	-0.325618		-2.13944	-0.0574661	-0.271313	2.65858		-0.105389	-0.828731	-0.497703	-0.569583		1.23138			-0.659039	-0.918632	-1.48579	-0.601579	0.260511	-2.53198	0.316251	6.13741		-0.567595
rnfB	0.155476	2.62509	-0.937489	-8.15279			-0.00639697	-1.13887	0.624065		0.151865	-0.323259		-0.859104	-0.880843	3.5306	-0.16323	-0.040691	0.100087	-1.77708	0.0558281	-0.177828	2.25881		-0.969999	-0.745119	-0.48686	-0.604168		-0.364725			-0.203647	-1.02153	-1.73054	-0.981238	-0.048818	-2.39319	0.367507	4.71573		-0.439867
rnfC	0.630545	0.306808	-1.10289	-6.33839			-0.631434	-1.1213	-0.0459852		0.10926	-0.199662		-0.671283	-0.64832	3.22412	-0.709529	-0.248118		-0.707519	0.147507	-0.25122	2.32826		-0.0916473	-0.778827	-0.494965	-0.0737841		0.426743			-0.397275	-0.92269	-1.76734	-1.12761	0.0590116	-3.14249	0.0582653	0.10071		-3.49061
rnfC2																																		0.498279
rnfD	0.966743	0.10071	-0.860186	-10.2905			-0.434098	-1.31166	0.261628		-0.0327315	-0.66942		-0.458636	-0.673046	3.51381	-0.917185	-0.0924306		-2.05601	0.0697446	-0.0358551	3.25792		-0.284004	-0.595949	-0.368483	-0.571642		-0.468898			-0.493046	-0.967881	-1.63824	-0.642468	-0.221277	-2.66151	0.260509	5.1172		-1.03673
rnfE	0.608748	0.484999	-0.5342	-15.6392			-0.471544	-1.02087	0.32258		-0.00951838	-0.508654		-0.952113	-0.745408	3.40293	0.611836	-0.0557401		-1.88088	0.0177262	-0.253524	2.17834		-0.393925	-0.464667	-0.485438	-0.506129		0.00978539			-0.67599	-1.07584	-1.33518	-0.621848	-0.166656	-2.26395	0.437685	4.49181		-1.62437
rnfG	0.553951		-0.610462	-5.67814			-0.275171	-0.760479	0.362506		-0.0113687	-0.972602		-0.594185	-0.79053	3.15904	-0.340987			-1.66858	-0.00445439	-0.0154281	2.0943		-0.387053	-1.09153	-0.362159	-0.22947		0.993315	0.369388		-0.567804	-1.08063	-1.45435	-0.332434	-0.707963	-2.00637	0.478757	5.20461		-1.2586
sdhA									0.721975		0.0275104	-0.297745		-0.491393						-0.762617	0.195636	-0.253076				-0.147668	-0.202761				1.20555			-0.176831	-1.3421	-0.887845	-0.249381		-0.241891	5.21709
sdhB									0.100709		-0.0118312	-0.0985177		-0.317885						-0.775177	0.067262	-0.219434					-0.147208				0.834549			1.13714	-0.586334	-1.85321	0.0396447	-0.0916472	0.0154616	4.54996
sdhC											-0.166455			-0.382884						-1.64551	-0.0220679	-0.134565									0.666369						-0.126779
sucC			-0.297745																		0.104624			0.356547		0.27907						0.314725		0.306807
sucD																					0.387634			0.10606		0.237858						0.325486		-0.105392					-0.284004

### Sheet: hydrogenases low vs control
hydrogenase_subgroup	Agathobacter	Anaeroplasma	Bulleidia	Butyrivibrio_A	CAG-269	CAG-465	CAG-590	CAG-603	CAG-791	CAG-793	Cryptobacteroides	ER4	Intestinibaculum	Limimorpha	Limivicinus	Massiliimalia	Megasphaera	Onthomonas	Parafannyhessea	Phil12	Prevotella	RUG115	RUG410	RUG420	RUG563	Ruminococcus_E	SFMI01	Scatovivens	Sharpea	Sodaliphilus	Succiniclasticum	Treponema_D	UBA1066	UBA1213	UBA1367	UBA1711	UBA2821	UBA2862	UBA3282	UBA3789	W0P33-017
[FeFe] Group A1			0.0702655						0.174228		-0.811179						-0.48455											-1.56914		2.65247	3.06041								5.1883		0.580212
[FeFe] Group A2									-0.0257386			-0.754856	-0.497965						-0.352146										-0.967484		-0.820461		-0.429471		-1.36559			-2.46852
[FeFe] Group A3		0.475688	-1.20775		-0.923633	-2.29348	-1.38613		0.199953	-2.84911	0.222047	-0.15284		-0.743673	-2.46678	2.45785		-0.233158		-1.85569	3.30419		0.257825	-0.154953	-1.23081	-1.53219	-0.401382	-1.73194		0.837837		-2.05888	-0.710811	-2.31405	-1.89448	-0.206963		-0.425949		-1.59692	0.612357
[FeFe] Group B	0.594008		-0.163229	-6.95666			-0.994002	-1.58725	0.0903016			-0.68246	-1.40095		-0.0854691	3.34427	-1.23379	-0.448925	-0.390915			0.84634	-0.0733731		0.0472549	2.35151	1.40532					0.0591066	-0.519552	3.15995	-1.10179		-2.65651	0.88969	0.306808		-2.90325
[FeFe] Group C1														-0.297745		2.62542										-0.520835							-0.780503
[FeFe] Group C2	0.318014						2.47753					0.489708										-0.74274									-0.896975	0.619445					-0.297745	0.132088	15.4716		-3.67646
[FeFe] Group C3		0.747013													-0.10539			4.84538							3.38033	7.66865	3.18591						-1.74664	4.99631	-0.338768			3.56666
[NiFe] Group 4e	-0.490102								-0.167053																						0.849728										0.40943
[NiFe] Group 4g									-0.0317171						-1.26095			0.239858															-0.490102
