## Supplementary material for "Methanogenesis inhibition remodels microbial fermentation and stimulates acetogenesis in ruminants": Table S5

### Sheet: summarised_metadata
pathway	gene	abbreviation	ko	reactant_a	reactant_b	cofactor	reaction
acetate	pyruvate-ferredoxin/flavodoxin oxidoreductase	por	K03737	Pyruvate	Acetyl-CoA	Reduced ferredoxin, Oxidised ferredoxin	2 Reduced ferredoxin + Acetyl-CoA + CO2 + 2 H+ <=> 2 Oxidized ferredoxin + Pyruvate + CoA
acetate	pyruvate ferredoxin oxidoreductase alpha subunit	porA	K00169	Pyruvate	Acetyl-CoA	Reduced ferredoxin, Oxidised ferredoxin	2 Reduced ferredoxin + Acetyl-CoA + CO2 + 2 H+ <=> 2 Oxidized ferredoxin + Pyruvate + CoA
acetate	pyruvate ferredoxin oxidoreductase beta subunit	porB	K00170	Pyruvate	Acetyl-CoA	Reduced ferredoxin, Oxidised ferredoxin	2 Reduced ferredoxin + Acetyl-CoA + CO2 + 2 H+ <=> 2 Oxidized ferredoxin + Pyruvate + CoA
acetate	pyruvate ferredoxin oxidoreductase gamma subunit	porC	K00172	Pyruvate	Acetyl-CoA	Reduced ferredoxin, Oxidised ferredoxin	2 Reduced ferredoxin + Acetyl-CoA + CO2 + 2 H+ <=> 2 Oxidized ferredoxin + Pyruvate + CoA
acetate	pyruvate ferredoxin oxidoreductase delta subunit	porD	K00171	Pyruvate	Acetyl-CoA	Reduced ferredoxin, Oxidised ferredoxin	2 Reduced ferredoxin + Acetyl-CoA + CO2 + 2 H+ <=> 2 Oxidized ferredoxin + Pyruvate + CoA
acetate	pyruvate dehydrogenase E2 component	aceF	K00627	Pyruvate	Acetyl-CoA		Pyruvate + Thiamin diphosphate <=> 2-(alpha-Hydroxyethyl)thiamine diphosphate + CO2
acetate	pyruvate formate-lyase	pfl	K00656	Pyruvate	Acetyl-CoA	CoA	Acetyl-CoA + Formate <=> CoA + Pyruvate
acetate	acetyl-CoA synthetase	acs	K01895	Acetyl-CoA	Acetate		ATP + Acetate + CoA <=> AMP + Diphosphate + Acetyl-CoA
acetate	phosphate acetyltransferase	pta	K00625	Acetyl-CoA	Acetyl-P	CoA	acetyl-CoA + phosphate = CoA + acetyl phosphate
acetate	acetate kinase	ackA	K00925	Acetyl-P	Acetate		ATP + Acetate <=> ADP + Acetyl phosphate
butyrate	acetyl-CoA C-acetyltransferas	atoB	K00626	Acetyl-CoA	Acetoacetyl-CoA	CoA	2 Acetyl-CoA <=> CoA + Acetoacetyl-CoA
butyrate	3-hydroxybutyryl-CoA dehydrogenase	paaH	K00074	3-acetoacetyl-CoA	(S)-3-hydroxybutyryl-CoA	NADP+, NADPH	(S)-3-Hydroxybutanoyl-CoA + NADP+ <=> Acetoacetyl-CoA + NADPH + H+
butyrate	3-hydroxybutyryl-CoA dehydratase	croR	K17865	(R)-3-hydroxybutyryl-CoA	Crotonyl-CoA		(R)-3-Hydroxybutanoyl-CoA <=> Crotonoyl-CoA + H2O
butyrate	enoyl-CoA hydratase	crt	K01715	(S)-3-hydroxybutyryl-CoA	Crotonyl-CoA		(S)-3-Hydroxybutanoyl-CoA <=> Crotonoyl-CoA + H2O
butyrate	butyryl-CoA dehydrogenase	acads	K00248	Acrylyl-CoA	Propionyl-CoA	FAD, FADH2	Butanoyl-CoA + FAD <=> FADH2 + Crotonoyl-CoA; Electron-transferring flavoprotein + Propanoyl-CoA <=> Reduced electron-transferring flavoprotein + Propenoyl-CoA
butyrate	enoyl-[acyl-carrier protein] reductase / trans-2-enoyl-CoA reductase (NAD+)	fabV	K00209	Crotonyl-CoA	Butanoyl-CoA	NAD+, NADH	Butanoyl-CoA + NAD+ <=> Crotonoyl-CoA + NADH + H+
butyrate	phosphate butyryltransferase	ptb	K00634	Butyryl-CoA	Butyryl-P	CoA	Butanoyl-CoA + Orthophosphate <=> CoA + Butanoylphosphate
butyrate	butyrate kinase	buk	K00929	Butyryl-P	Butyrate		ATP + Butanoic acid <=> ADP + Butanoylphosphate
butyrate	acetate CoA/acetoacetate CoA-transferase beta subunit	atoA	K01035	Butyryl-CoA	Butyrate		Butanoyl-CoA + Acetate <=> Butanoic acid + Acetyl-CoA
butyrate	acetate CoA/acetoacetate CoA-transferase alpha subunit	atoD	K01034	Butyryl-CoA	Butyrate		Butanoyl-CoA + Acetate <=> Butanoic acid + Acetyl-CoA
ethanol	acetaldehyde dehydrogenase	adhE	K04072	Acetyl-CoA	Acetaldehyde	NAD+, NADH	Acetaldehyde + CoA + NAD+ <=> Acetyl-CoA + NADH + H+
ethanol	alcohol dehydrogenase	adh1_7	K00001	Acetaldehyde	Ethanol	NAD+, NADH	Ethanol + NAD+ <=> Acetaldehyde + NADH + H+
propionate via acrylate	L-lactate dehydrogenase	ldh	K00016	Pyruvate	(S)-Lactate	NAD+, NADH	(S)-Lactate + NAD+ <=> Pyruvate + NADH + H+
propionate via acrylate	propionate CoA-transferase	pct	K01026	(S)-Lactate	Lactoyl-CoA		Lactoyl-CoA + Propanoate <=> (S)-Lactate + Propanoyl-CoA
propionate via acrylate	lactoyl-CoA dehydratase subunit alpha	lcdA	K20626	Lactoyl-CoA	Acryloyl-CoA		Lactoyl-CoA <=> Propenoyl-CoA + H2O
propionate via acrylate	lactoyl-CoA dehydratase subunit beta	lcdB	K20627	Lactoyl-CoA	Acryloyl-CoA		Lactoyl-CoA <=> Propenoyl-CoA + H2O
propionate via succinate	pyruvate carboxylase	pc	K01958	Pyruvate	Oxaloacetate		ATP + Pyruvate + HCO3- <=> ADP + Orthophosphate + Oxaloacetate
propionate via succinate	malate dehydrogenase	mdh	K00024	Oxaloacetate	(S)-Malate	NAD+, NADH	(S)-Malate + NAD+ <=> Oxaloacetate + NADH + H+
propionate via succinate	fumarate hydratase subunit alpha	fumA	K01677	(S)-Malate	Fumurate		(S)-Malate <=> Fumarate + H2O
propionate via succinate	fumarate hydratase subunit beta	fumB	K01678	(S)-Malate	Fumurate		(S)-Malate <=> Fumarate + H2O
propionate via succinate	fumarate hydratase, class II	fumC	K01679	(S)-Malate	Fumurate		(S)-Malate <=> Fumarate + H2O
propionate via succinate	fumarate hydratase, class I	E4.2.1.2A	K01676	(S)-Malate	Fumurate		(S)-Malate <=> Fumarate + H2O
propionate via succinate	succinate dehydrogenase / fumarate reductase, flavoprotein subunit	sdhA	K00239	Fumarate	Succinate	Quinone, Hydroquinone	Quinone + Succinate <=> Hydroquinone + Fumarate
propionate via succinate	succinate dehydrogenase / fumarate reductase, iron-sulfur subunit	sdhB	K00240	Fumarate	Succinate	Quinone, Hydroquinone	Quinone + Succinate <=> Hydroquinone + Fumarate
propionate via succinate	succinate dehydrogenase / fumarate reductase, cytochrome b subunit	sdhC	K00241	Fumarate	Succinate	Quinone, Hydroquinone	Quinone + Succinate <=> Hydroquinone + Fumarate
propionate via succinate	succinyl-CoA synthetase beta subunit	sucC	K01903	Succinate	Succinyl-CoA		ATP + Succinate + CoA <=> ADP + Orthophosphate + Succinyl-CoA
propionate via succinate	succinyl-CoA synthetase alpha subunit	sucD	K01902	Succinate	Succinyl-CoA		ATP + Succinate + CoA <=> ADP + Orthophosphate + Succinyl-CoA
propionate via succinate	methylmalonyl-CoA mutase	mut	K01847	Succinyl-CoA	(R)-Methylmalonyl-CoA		(R)-Methylmalonyl-CoA <=> Succinyl-CoA
propionate via succinate	methylmalonyl-CoA mutase, N-terminal domain	mcmA1	K01848	Succinyl-CoA	(R)-Methylmalonyl-CoA		(R)-Methylmalonyl-CoA <=> Succinyl-CoA
propionate via succinate	methylmalonyl-CoA mutase, C-terminal domain	mcmA2	K01849	Succinyl-CoA	(R)-Methylmalonyl-CoA		(R)-Methylmalonyl-CoA <=> Succinyl-CoA
WLP	formate dehydrogenase	fdh	K00122	Carbon dioxide	Formate
WLP	formate dehydrogenase major subunit	fdoG	K00123	Carbon dioxide	Formate
WLP	formate dehydrogenase iron-sulfur subunit	fdoH	K00124	Carbon dioxide	Formate
WLP	formate dehydrogenase (coenzyme F420) beta subunit	fdhB	K00125	Carbon dioxide	Formate
WLP	formate dehydrogenase subunit delta	fdsD	K00126	Carbon dioxide	Formate
WLP	formate dehydrogenase subunit gamma	fdoI	K00127	Carbon dioxide	Formate
WLP	anaerobic carbon-monoxide dehydrogenase iron sulfur subunit	cooF	K00196	Carbon dioxide	Carbon monoxide
WLP	anaerobic carbon-monoxide dehydrogenase catalytic subunit	cooS	K00198	Carbon dioxide	Carbon monoxide
WLP	formate dehydrogenase (NADP+) alpha subunit	fdhA_1	K05299	Carbon dioxide	Formate
WLP	formate dehydrogenase (NADP+) beta subunit	fdhB_1	K15022	Carbon dioxide	Formate
WLP	formate dehydrogenase (hydrogenase)	fdhF	K22015	Carbon dioxide	Formate
WLP	formate dehydrogenase (coenzyme F420) alpha subunit	fdhA	K22516	Carbon dioxide	Formate
WLP	acetyl-CoA decarbonylase/synthase, CODH/ACS complex subunit beta	cdhC	K00193	Carbon monoxide andMethyl-CFeSP	Acetyl-CoA
WLP	acetyl-CoA decarbonylase/synthase, CODH/ACS complex subunit delta	cdhD	K00194	Carbon monoxide andMethyl-CFeSP	Acetyl-CoA
WLP	acetyl-CoA decarbonylase/synthase, CODH/ACS complex subunit gamma	cdhE	K00197	Carbon monoxide andMethyl-CFeSP	Acetyl-CoA
WLP	acetyl-CoA synthase	acsB	K14138	Carbon monoxide andMethyl-CFeSP	Acetyl-CoA
WLP	formate--tetrahydrofolate ligase	fhs	K01938	Formate	Formyl-THF
WLP	methenyltetrahydrofolate cyclohydrolase	fchA	K01500	Formyl-THF	Methenyl-THF
WLP	hydrogenase 3 maturation protease	hycI	K08315	Hydrogen,Ferredoxin, and NAD	Proton, ReducedFerredoxin, and NADH
WLP	formate hydrogenlyase subunit 2	hycB	K15827	Hydrogen,Ferredoxin, and NAD	Proton, ReducedFerredoxin, and NADH
WLP	formate hydrogenlyase subunit 3	hycC	K15828	Hydrogen,Ferredoxin, and NAD	Proton, ReducedFerredoxin, and NADH
WLP	formate hydrogenlyase subunit 4	hycD	K15829	Hydrogen,Ferredoxin, and NAD	Proton, ReducedFerredoxin, and NADH
WLP	formate hydrogenlyase subunit 5	hycE	K15830	Hydrogen,Ferredoxin, and NAD	Proton, ReducedFerredoxin, and NADH
WLP	formate hydrogenlyase subunit 6	hycF	K15831	Hydrogen,Ferredoxin, and NAD	Proton, ReducedFerredoxin, and NADH
WLP	formate hydrogenlyase subunit 7	hycG	K15832	Hydrogen,Ferredoxin, and NAD	Proton, ReducedFerredoxin, and NADH
WLP	formate hydrogenlyase maturation protein HycH	hycH	K15834	Hydrogen,Ferredoxin, and NAD	Proton, ReducedFerredoxin, and NADH
WLP	iron hydrogenase HydA2	hydA2	K25123	Hydrogen,Ferredoxin, and NAD	Proton, ReducedFerredoxin, and NADH
WLP	methylenetetrahydrofolate dehydrogenase (NADP+) / methenyltetrahydrofolate cyclohydrolase	folD	K01491	Methenyl-THF	Methylene-THF
WLP	5-methyltetrahydrofolate corrinoid/iron sulfur protein methyltransferase	acsE	K15023	Methyl-THF	Methyl-CFeSP
WLP	methylenetetrahydrofolate reductase (NADH)	metF	K00297	Methylene-THF	Methyl-THF
WLP	methylenetetrahydrofolate reductase (NADH) small subunit	metV	K25007	Methylene-THF	Methyl-THF
WLP	ech hydrogenase subunit A	echA	K14086	ReducedFerredoxin	Ferredoxin
WLP	ech hydrogenase subunit B	echB	K14087	ReducedFerredoxin	Ferredoxin
WLP	ech hydrogenase subunit C	echC	K14088	ReducedFerredoxin	Ferredoxin
WLP	ech hydrogenase subunit D	echD	K14089	ReducedFerredoxin	Ferredoxin
WLP	ech hydrogenase subunit E	echE	K14090	ReducedFerredoxin	Ferredoxin
WLP	ech hydrogenase subunit F	echF	K14091	ReducedFerredoxin	Ferredoxin
WLP	H+/Na+-translocatingFerredoxin:NAD+ oxidoreductase subunit G	rnfG	K03612	ReducedFerredoxin and NAD	Ferredoxin and NADH
WLP	H+/Na+-translocatingFerredoxin:NAD+ oxidoreductase subunit E	rnfE	K03613	ReducedFerredoxin and NAD	Ferredoxin and NADH
WLP	H+/Na+-translocatingFerredoxin:NAD+ oxidoreductase subunit D	rnfD	K03614	ReducedFerredoxin and NAD	Ferredoxin and NADH
WLP	H+/Na+-translocatingFerredoxin:NAD+ oxidoreductase subunit C	rnfC	K03615	ReducedFerredoxin and NAD	Ferredoxin and NADH
WLP	H+/Na+-translocatingFerredoxin:NAD+ oxidoreductase subunit B	rnfB	K03616	ReducedFerredoxin and NAD	Ferredoxin and NADH
WLP	H+/Na+-translocatingFerredoxin:NAD+ oxidoreductase subunit A	rnfA	K03617	ReducedFerredoxin and NAD	Ferredoxin and NADH
WLP	ion-translocating oxidoreductase complex subunit C	rnfC2	K25008	ReducedFerredoxin and NAD	Ferredoxin and NADH
beta oxidation			K01897
beta oxidation			K15013
beta oxidation			K00232
beta oxidation			K00249
beta oxidation			K00255
beta oxidation			K06445
beta oxidation			K09479
beta oxidation			K01692
beta oxidation			K07511
beta oxidation			K13767
beta oxidation			K00022
beta oxidation			K07516
beta oxidation			K01825
beta oxidation			K01782
beta oxidation			K07514
beta oxidation			K07515
beta oxidation			K10527
beta oxidation			K00632
beta oxidation			K07508
beta oxidation			K07509
beta oxidation			K07513
M00001			K00844
M00001			K12407
M00001			K00845
M00001			K25026
M00001			K00886
M00001			K08074
M00001			K00918
M00001			K01810
M00001			K06859
M00001			K13810
M00001			K15916
M00001			K00850
M00001			K16370
M00001			K21071
M00001			K00918
M00001			K01623
M00001			K01624
M00001			K11645
M00001			K16305
M00001			K16306
M00001			K01803
M00001			K00134
M00001			K00150
M00001			K00927
M00001			K11389
M00001			K01834
M00001			K15633
M00001			K15634
M00001			K15635
M00001			K01689
M00001			K27394
M00001			K00873
M00001			K12406
M00002			K01803
M00002			K00134
M00002			K00150
M00002			K00927
M00002			K11389
M00002			K01834
M00002			K15633
M00002			K15634
M00002			K15635
M00002			K01689
M00002			K27394
M00002			K00873
M00002			K12406
