## Supplementary material for "Methanogenesis inhibition remodels microbial fermentation and stimulates acetogenesis in ruminants": Table S7

### Sheet: RNA_raw
sample	sum_len raw	sum_len processedd	sum_len non ribo	processed percentage	non ribo percentage
BF134	2795112750	2780143687	2778094285	0.994645	0.993911
BF134	2795112750	2767933426	2765888232	0.990276	0.989544
BF135	2908225350	2892215214	2878986568	0.994495	0.989946
BF135	2908225350	2892363399	2879132597	0.994546	0.989996
BF136	2878313400	2863243661	2847043155	0.994764	0.989136
BF136	2878313400	2862292498	2846093462	0.994434	0.988806
BF137	3118342950	3099463440	3094241666	0.993946	0.992271
BF137	3118342950	3087808950	3082594553	0.990208	0.988536
BF138	2537429700	2523661259	2520163573	0.994574	0.993195
BF138	2537429700	2516920368	2513426127	0.991917	0.99054
BF139	3059238750	3040854556	3036293603	0.993991	0.9925
BF139	3059238750	3029921411	3025365227	0.990417	0.988927
BF140	2821406400	2805850394	2794115093	0.994486	0.990327
BF140	2821406400	2805562827	2793826482	0.994385	0.990225
BF141	2783035500	2767827836	2763738781	0.994536	0.993066
BF141	2783035500	2758471733	2754389209	0.991174	0.989707
BF142	3008260500	2990003443	2984209152	0.993931	0.992005
BF142	3008260500	2989726412	2983875747	0.993839	0.991894
BF143	3326914500	3306910773	3299991268	0.993987	0.991907
BF143	3326914500	3291417477	3284509709	0.98933	0.987254
BF144	2671065900	2655286924	2645379840	0.994093	0.990384
BF144	2671065900	2642311668	2632424412	0.989235	0.985533
BF145	2978548500	2962432079	2956881545	0.994589	0.992726
BF145	2978548500	2950830506	2945286799	0.990694	0.988833
BF146	2728980900	2711921757	2710412512	0.993749	0.993196
BF146	2728980900	2691909726	2690406255	0.986416	0.985865
BF147	2511775350	2501953619	2491446190	0.99609	0.991906
BF147	2511775350	2501808721	2491301071	0.996032	0.991849
BF148	2879754000	2864704465	2860504463	0.994774	0.993316
BF148	2879754000	2852469593	2848277108	0.990525	0.98907
BF149	2674883100	2664026605	2659762853	0.995941	0.994347
BF149	2674883100	2662822024	2658557152	0.995491	0.993897
BF150	3245308800	3229317065	3224786691	0.995072	0.993676
BF150	3245308800	3216506775	3211980096	0.991125	0.98973
BF151	2873751000	2862363949	2858275766	0.996038	0.994615
BF151	2873751000	2861743933	2857650419	0.995822	0.994397
BF152	2836649850	2819460482	2817904486	0.99394	0.993392
BF152	2836649850	2800491517	2798940509	0.987253	0.986706
BF153	2852425350	2841244890	2834823441	0.99608	0.993829
BF153	2852425350	2840436224	2834004830	0.995797	0.993542
BF154	2845466400	2829263453	2823503559	0.994306	0.992281
BF154	2845466400	2827829673	2822059863	0.993802	0.991774
BF155	3004225650	2987339250	2983567157	0.994379	0.993124
BF155	3004225650	2984814278	2981043595	0.993539	0.992284
BF156	3042899250	3024602580	3016840275	0.993987	0.991436
BF156	3042899250	3023408044	3015642870	0.993595	0.991043
BF157	2852946150	2834685023	2825954287	0.993599	0.990539
BF157	2852946150	2834380149	2825644985	0.993492	0.990431
BF158	2674107450	2655491670	2650205857	0.993039	0.991062
BF158	2674107450	2653240765	2647954379	0.992197	0.99022
BF159	2875445700	2859367986	2854498498	0.994409	0.992715
BF159	2875445700	2856620316	2851750040	0.993453	0.991759
BF160	2730519600	2714118013	2710244655	0.993993	0.992575
BF160	2730519600	2711571793	2707697875	0.993061	0.991642
BF161	2783474700	2768783787	2765171108	0.994722	0.993424
BF161	2783474700	2767884053	2764267891	0.994399	0.9931
BF162	2639102550	2621282001	2617115106	0.993247	0.991669
BF162	2639102550	2616982845	2612809927	0.991618	0.990037
BF163	2928225900	2915521196	2870574885	0.995661	0.980312
BF163	2928225900	2915775713	2870807785	0.995748	0.980392
BF164	2792682450	2778165123	2772965928	0.994802	0.99294
BF164	2792682450	2776618161	2771417994	0.994248	0.992386
BF165	2891789100	2878913089	2861687505	0.995547	0.989591
BF165	2891789100	2878654626	2861425545	0.995458	0.9895
BF166	2519838450	2508036603	2501984167	0.995316	0.992915
BF166	2519838450	2506425938	2500371236	0.994677	0.992274
BF167	2773721550	2756808043	2753298553	0.993902	0.992637
BF167	2773721550	2754984256	2751470390	0.993245	0.991978
BF173	2849992200	2832997078	2828165307	0.994037	0.992341
BF173	2849992200	2831163301	2826328936	0.993393	0.991697
BF174	2825938650	2814799734	2807576247	0.996058	0.993502
BF174	2825938650	2814167021	2806941615	0.995834	0.993278
BF175	2900268000	2880491607	2869030345	0.993181	0.989229
BF175	2900268000	2878408137	2866943486	0.992463	0.98851
BF176	3041576100	3023248098	3019073536	0.993974	0.992602
BF176	3041576100	3020266508	3016082108	0.992994	0.991618
BF177	3137171700	3117977743	3109795615	0.993882	0.991274
BF177	3137171700	3111351219	3103169460	0.99177	0.989161
BF178	2772736050	2757378391	2744248868	0.994461	0.989726
BF178	2772736050	2754404924	2741269969	0.993389	0.988652
BF180	2645094750	2632468452	2616121586	0.995227	0.989046
BF180	2645094750	2632856766	2616504382	0.995373	0.989191
BF181	2798506050	2786746942	2783436498	0.995798	0.994615
BF181	2798506050	2786381066	2783070809	0.995667	0.994484
BF182	2840911950	2824647491	2822170617	0.994275	0.993403
BF182	2840911950	2823257078	2820779516	0.993785	0.992913
BF183	3093520200	3073651081	3066953631	0.993577	0.991412
BF183	3093520200	3071633089	3064933516	0.992925	0.990759

### Sheet: RNA_processed
file	format	type	num_seqs	sum_len	min_len	avg_len	max_len
BF134_R_processed_1.fq.gz	FASTQ	DNA	18598411	2780143687	50	149.5	150
BF134_R_processed_2.fq.gz	FASTQ	DNA	18598411	2767933426	50	148.8	150
BF135_R_processed_1.fq.gz	FASTQ	DNA	19363700	2892215214	50	149.4	150
BF135_R_processed_2.fq.gz	FASTQ	DNA	19363700	2892363399	50	149.4	150
BF136_R_processed_1.fq.gz	FASTQ	DNA	19160112	2863243661	50	149.4	150
BF136_R_processed_2.fq.gz	FASTQ	DNA	19160112	2862292498	50	149.4	150
BF137_R_processed_1.fq.gz	FASTQ	DNA	20750100	3099463440	50	149.4	150
BF137_R_processed_2.fq.gz	FASTQ	DNA	20750100	3087808950	50	148.8	150
BF138_R_processed_1.fq.gz	FASTQ	DNA	16885220	2523661259	50	149.5	150
BF138_R_processed_2.fq.gz	FASTQ	DNA	16885220	2516920368	50	149.1	150
BF139_R_processed_1.fq.gz	FASTQ	DNA	20354203	3040854556	50	149.4	150
BF139_R_processed_2.fq.gz	FASTQ	DNA	20354203	3029921411	50	148.9	150
BF140_R_processed_1.fq.gz	FASTQ	DNA	18785680	2805850394	50	149.4	150
BF140_R_processed_2.fq.gz	FASTQ	DNA	18785680	2805562827	50	149.3	150
BF141_R_processed_1.fq.gz	FASTQ	DNA	18525021	2767827836	50	149.4	150
BF141_R_processed_2.fq.gz	FASTQ	DNA	18525021	2758471733	50	148.9	150
BF142_R_processed_1.fq.gz	FASTQ	DNA	20012718	2990003443	50	149.4	150
BF142_R_processed_2.fq.gz	FASTQ	DNA	20012718	2989726412	50	149.4	150
BF143_R_processed_1.fq.gz	FASTQ	DNA	22133045	3306910773	50	149.4	150
BF143_R_processed_2.fq.gz	FASTQ	DNA	22133045	3291417477	50	148.7	150
BF144_R_processed_1.fq.gz	FASTQ	DNA	17770796	2655286924	50	149.4	150
BF144_R_processed_2.fq.gz	FASTQ	DNA	17770796	2642311668	50	148.7	150
BF145_R_processed_1.fq.gz	FASTQ	DNA	19820897	2962432079	50	149.5	150
BF145_R_processed_2.fq.gz	FASTQ	DNA	19820897	2950830506	50	148.9	150
BF146_R_processed_1.fq.gz	FASTQ	DNA	18145271	2711921757	50	149.5	150
BF146_R_processed_2.fq.gz	FASTQ	DNA	18145271	2691909726	50	148.4	150
BF147_R_processed_1.fq.gz	FASTQ	DNA	16727798	2501953619	50	149.6	150
BF147_R_processed_2.fq.gz	FASTQ	DNA	16727798	2501808721	50	149.6	150
BF148_R_processed_1.fq.gz	FASTQ	DNA	19166739	2864704465	50	149.5	150
BF148_R_processed_2.fq.gz	FASTQ	DNA	19166739	2852469593	50	148.8	150
BF149_R_processed_1.fq.gz	FASTQ	DNA	17812293	2664026605	50	149.6	150
BF149_R_processed_2.fq.gz	FASTQ	DNA	17812293	2662822024	50	149.5	150
BF150_R_processed_1.fq.gz	FASTQ	DNA	21603194	3229317065	50	149.5	150
BF150_R_processed_2.fq.gz	FASTQ	DNA	21603194	3216506775	50	148.9	150
BF151_R_processed_1.fq.gz	FASTQ	DNA	19138122	2862363949	50	149.6	150
BF151_R_processed_2.fq.gz	FASTQ	DNA	19138122	2861743933	50	149.5	150
BF152_R_processed_1.fq.gz	FASTQ	DNA	18861799	2819460482	50	149.5	150
BF152_R_processed_2.fq.gz	FASTQ	DNA	18861799	2800491517	50	148.5	150
BF153_R_processed_1.fq.gz	FASTQ	DNA	18994887	2841244890	50	149.6	150
BF153_R_processed_2.fq.gz	FASTQ	DNA	18994887	2840436224	50	149.5	150
BF154_R_processed_1.fq.gz	FASTQ	DNA	18931765	2829263453	50	149.4	150
BF154_R_processed_2.fq.gz	FASTQ	DNA	18931765	2827829673	50	149.4	150
BF155_R_processed_1.fq.gz	FASTQ	DNA	19985362	2987339250	50	149.5	150
BF155_R_processed_2.fq.gz	FASTQ	DNA	19985362	2984814278	50	149.4	150
BF156_R_processed_1.fq.gz	FASTQ	DNA	20242367	3024602580	50	149.4	150
BF156_R_processed_2.fq.gz	FASTQ	DNA	20242367	3023408044	50	149.4	150
BF157_R_processed_1.fq.gz	FASTQ	DNA	18980114	2834685023	50	149.4	150
BF157_R_processed_2.fq.gz	FASTQ	DNA	18980114	2834380149	50	149.3	150
BF158_R_processed_1.fq.gz	FASTQ	DNA	17786027	2655491670	50	149.3	150
BF158_R_processed_2.fq.gz	FASTQ	DNA	17786027	2653240765	50	149.2	150
BF159_R_processed_1.fq.gz	FASTQ	DNA	19132482	2859367986	50	149.5	150
BF159_R_processed_2.fq.gz	FASTQ	DNA	19132482	2856620316	50	149.3	150
BF160_R_processed_1.fq.gz	FASTQ	DNA	18163738	2714118013	50	149.4	150
BF160_R_processed_2.fq.gz	FASTQ	DNA	18163738	2711571793	50	149.3	150
BF161_R_processed_1.fq.gz	FASTQ	DNA	18527130	2768783787	50	149.4	150
BF161_R_processed_2.fq.gz	FASTQ	DNA	18527130	2767884053	50	149.4	150
BF162_R_processed_1.fq.gz	FASTQ	DNA	17545710	2621282001	50	149.4	150
BF162_R_processed_2.fq.gz	FASTQ	DNA	17545710	2616982845	50	149.2	150
BF163_R_processed_1.fq.gz	FASTQ	DNA	19498336	2915521196	50	149.5	150
BF163_R_processed_2.fq.gz	FASTQ	DNA	19498336	2915775713	50	149.5	150
BF164_R_processed_1.fq.gz	FASTQ	DNA	18587387	2778165123	50	149.5	150
BF164_R_processed_2.fq.gz	FASTQ	DNA	18587387	2776618161	50	149.4	150
BF165_R_processed_1.fq.gz	FASTQ	DNA	19253460	2878913089	50	149.5	150
BF165_R_processed_2.fq.gz	FASTQ	DNA	19253460	2878654626	50	149.5	150
BF166_R_processed_1.fq.gz	FASTQ	DNA	16774885	2508036603	50	149.5	150
BF166_R_processed_2.fq.gz	FASTQ	DNA	16774885	2506425938	50	149.4	150
BF167_R_processed_1.fq.gz	FASTQ	DNA	18447820	2756808043	50	149.4	150
BF167_R_processed_2.fq.gz	FASTQ	DNA	18447820	2754984256	50	149.3	150
BF173_R_processed_1.fq.gz	FASTQ	DNA	18962933	2832997078	50	149.4	150
BF173_R_processed_2.fq.gz	FASTQ	DNA	18962933	2831163301	50	149.3	150
BF174_R_processed_1.fq.gz	FASTQ	DNA	18819610	2814799734	50	149.6	150
BF174_R_processed_2.fq.gz	FASTQ	DNA	18819610	2814167021	50	149.5	150
BF175_R_processed_1.fq.gz	FASTQ	DNA	19295766	2880491607	50	149.3	150
BF175_R_processed_2.fq.gz	FASTQ	DNA	19295766	2878408137	50	149.2	150
BF176_R_processed_1.fq.gz	FASTQ	DNA	20226024	3023248098	50	149.5	150
BF176_R_processed_2.fq.gz	FASTQ	DNA	20226024	3020266508	50	149.3	150
BF177_R_processed_1.fq.gz	FASTQ	DNA	20862413	3117977743	50	149.5	150
BF177_R_processed_2.fq.gz	FASTQ	DNA	20862413	3111351219	50	149.1	150
BF178_R_processed_1.fq.gz	FASTQ	DNA	18441243	2757378391	50	149.5	150
BF178_R_processed_2.fq.gz	FASTQ	DNA	18441243	2754404924	50	149.4	150
BF180_R_processed_1.fq.gz	FASTQ	DNA	17606265	2632468452	50	149.5	150
BF180_R_processed_2.fq.gz	FASTQ	DNA	17606265	2632856766	50	149.5	150
BF181_R_processed_1.fq.gz	FASTQ	DNA	18635526	2786746942	50	149.5	150
BF181_R_processed_2.fq.gz	FASTQ	DNA	18635526	2786381066	50	149.5	150
BF182_R_processed_1.fq.gz	FASTQ	DNA	18903174	2824647491	50	149.4	150
BF182_R_processed_2.fq.gz	FASTQ	DNA	18903174	2823257078	50	149.4	150
BF183_R_processed_1.fq.gz	FASTQ	DNA	20582882	3073651081	50	149.3	150
BF183_R_processed_2.fq.gz	FASTQ	DNA	20582882	3071633089	50	149.2	150

### Sheet: RNA_non-ribo
file	format	type	num_seqs	sum_len	min_len	avg_len	max_len
BF134_R_processed_nonrrna_1.fq.gz	FASTQ	DNA	18584607	2778094285	50	149.5	150
BF134_R_processed_nonrrna_2.fq.gz	FASTQ	DNA	18584607	2765888232	50	148.8	150
BF135_R_processed_nonrrna_1.fq.gz	FASTQ	DNA	19274959	2878986568	50	149.4	150
BF135_R_processed_nonrrna_2.fq.gz	FASTQ	DNA	19274959	2879132597	50	149.4	150
BF136_R_processed_nonrrna_1.fq.gz	FASTQ	DNA	19051484	2847043155	50	149.4	150
BF136_R_processed_nonrrna_2.fq.gz	FASTQ	DNA	19051484	2846093462	50	149.4	150
BF137_R_processed_nonrrna_1.fq.gz	FASTQ	DNA	20714916	3094241666	50	149.4	150
BF137_R_processed_nonrrna_2.fq.gz	FASTQ	DNA	20714916	3082594553	50	148.8	150
BF138_R_processed_nonrrna_1.fq.gz	FASTQ	DNA	16861776	2520163573	50	149.5	150
BF138_R_processed_nonrrna_2.fq.gz	FASTQ	DNA	16861776	2513426127	50	149.1	150
BF139_R_processed_nonrrna_1.fq.gz	FASTQ	DNA	20323456	3036293603	50	149.4	150
BF139_R_processed_nonrrna_2.fq.gz	FASTQ	DNA	20323456	3025365227	50	148.9	150
BF140_R_processed_nonrrna_1.fq.gz	FASTQ	DNA	18706723	2794115093	50	149.4	150
BF140_R_processed_nonrrna_2.fq.gz	FASTQ	DNA	18706723	2793826482	50	149.3	150
BF141_R_processed_nonrrna_1.fq.gz	FASTQ	DNA	18497623	2763738781	50	149.4	150
BF141_R_processed_nonrrna_2.fq.gz	FASTQ	DNA	18497623	2754389209	50	148.9	150
BF142_R_processed_nonrrna_1.fq.gz	FASTQ	DNA	19973510	2984209152	50	149.4	150
BF142_R_processed_nonrrna_2.fq.gz	FASTQ	DNA	19973510	2983875747	50	149.4	150
BF143_R_processed_nonrrna_1.fq.gz	FASTQ	DNA	22086685	3299991268	50	149.4	150
BF143_R_processed_nonrrna_2.fq.gz	FASTQ	DNA	22086685	3284509709	50	148.7	150
BF144_R_processed_nonrrna_1.fq.gz	FASTQ	DNA	17704397	2645379840	50	149.4	150
BF144_R_processed_nonrrna_2.fq.gz	FASTQ	DNA	17704397	2632424412	50	148.7	150
BF145_R_processed_nonrrna_1.fq.gz	FASTQ	DNA	19783684	2956881545	50	149.5	150
BF145_R_processed_nonrrna_2.fq.gz	FASTQ	DNA	19783684	2945286799	50	148.9	150
BF146_R_processed_nonrrna_1.fq.gz	FASTQ	DNA	18135133	2710412512	50	149.5	150
BF146_R_processed_nonrrna_2.fq.gz	FASTQ	DNA	18135133	2690406255	50	148.4	150
BF147_R_processed_nonrrna_1.fq.gz	FASTQ	DNA	16657505	2491446190	50	149.6	150
BF147_R_processed_nonrrna_2.fq.gz	FASTQ	DNA	16657505	2491301071	50	149.6	150
BF148_R_processed_nonrrna_1.fq.gz	FASTQ	DNA	19138593	2860504463	50	149.5	150
BF148_R_processed_nonrrna_2.fq.gz	FASTQ	DNA	19138593	2848277108	50	148.8	150
BF149_R_processed_nonrrna_1.fq.gz	FASTQ	DNA	17783722	2659762853	50	149.6	150
BF149_R_processed_nonrrna_2.fq.gz	FASTQ	DNA	17783722	2658557152	50	149.5	150
BF150_R_processed_nonrrna_1.fq.gz	FASTQ	DNA	21572782	3224786691	50	149.5	150
BF150_R_processed_nonrrna_2.fq.gz	FASTQ	DNA	21572782	3211980096	50	148.9	150
BF151_R_processed_nonrrna_1.fq.gz	FASTQ	DNA	19110690	2858275766	50	149.6	150
BF151_R_processed_nonrrna_2.fq.gz	FASTQ	DNA	19110690	2857650419	50	149.5	150
BF152_R_processed_nonrrna_1.fq.gz	FASTQ	DNA	18851375	2817904486	50	149.5	150
BF152_R_processed_nonrrna_2.fq.gz	FASTQ	DNA	18851375	2798940509	50	148.5	150
BF153_R_processed_nonrrna_1.fq.gz	FASTQ	DNA	18951807	2834823441	50	149.6	150
BF153_R_processed_nonrrna_2.fq.gz	FASTQ	DNA	18951807	2834004830	50	149.5	150
BF154_R_processed_nonrrna_1.fq.gz	FASTQ	DNA	18893093	2823503559	50	149.4	150
BF154_R_processed_nonrrna_2.fq.gz	FASTQ	DNA	18893093	2822059863	50	149.4	150
BF155_R_processed_nonrrna_1.fq.gz	FASTQ	DNA	19960109	2983567157	50	149.5	150
BF155_R_processed_nonrrna_2.fq.gz	FASTQ	DNA	19960109	2981043595	50	149.4	150
BF156_R_processed_nonrrna_1.fq.gz	FASTQ	DNA	20190354	3016840275	50	149.4	150
BF156_R_processed_nonrrna_2.fq.gz	FASTQ	DNA	20190354	3015642870	50	149.4	150
BF157_R_processed_nonrrna_1.fq.gz	FASTQ	DNA	18921561	2825954287	50	149.4	150
BF157_R_processed_nonrrna_2.fq.gz	FASTQ	DNA	18921561	2825644985	50	149.3	150
BF158_R_processed_nonrrna_1.fq.gz	FASTQ	DNA	17750370	2650205857	50	149.3	150
BF158_R_processed_nonrrna_2.fq.gz	FASTQ	DNA	17750370	2647954379	50	149.2	150
BF159_R_processed_nonrrna_1.fq.gz	FASTQ	DNA	19099689	2854498498	50	149.5	150
BF159_R_processed_nonrrna_2.fq.gz	FASTQ	DNA	19099689	2851750040	50	149.3	150
BF160_R_processed_nonrrna_1.fq.gz	FASTQ	DNA	18137752	2710244655	50	149.4	150
BF160_R_processed_nonrrna_2.fq.gz	FASTQ	DNA	18137752	2707697875	50	149.3	150
BF161_R_processed_nonrrna_1.fq.gz	FASTQ	DNA	18502859	2765171108	50	149.4	150
BF161_R_processed_nonrrna_2.fq.gz	FASTQ	DNA	18502859	2764267891	50	149.4	150
BF162_R_processed_nonrrna_1.fq.gz	FASTQ	DNA	17517663	2617115106	50	149.4	150
BF162_R_processed_nonrrna_2.fq.gz	FASTQ	DNA	17517663	2612809927	50	149.2	150
BF163_R_processed_nonrrna_1.fq.gz	FASTQ	DNA	19197369	2870574885	50	149.5	150
BF163_R_processed_nonrrna_2.fq.gz	FASTQ	DNA	19197369	2870807785	50	149.5	150
BF164_R_processed_nonrrna_1.fq.gz	FASTQ	DNA	18552514	2772965928	50	149.5	150
BF164_R_processed_nonrrna_2.fq.gz	FASTQ	DNA	18552514	2771417994	50	149.4	150
BF165_R_processed_nonrrna_1.fq.gz	FASTQ	DNA	19138045	2861687505	50	149.5	150
BF165_R_processed_nonrrna_2.fq.gz	FASTQ	DNA	19138045	2861425545	50	149.5	150
BF166_R_processed_nonrrna_1.fq.gz	FASTQ	DNA	16734318	2501984167	50	149.5	150
BF166_R_processed_nonrrna_2.fq.gz	FASTQ	DNA	16734318	2500371236	50	149.4	150
BF167_R_processed_nonrrna_1.fq.gz	FASTQ	DNA	18424230	2753298553	50	149.4	150
BF167_R_processed_nonrrna_2.fq.gz	FASTQ	DNA	18424230	2751470390	50	149.3	150
BF173_R_processed_nonrrna_1.fq.gz	FASTQ	DNA	18930500	2828165307	50	149.4	150
BF173_R_processed_nonrrna_2.fq.gz	FASTQ	DNA	18930500	2826328936	50	149.3	150
BF174_R_processed_nonrrna_1.fq.gz	FASTQ	DNA	18771216	2807576247	50	149.6	150
BF174_R_processed_nonrrna_2.fq.gz	FASTQ	DNA	18771216	2806941615	50	149.5	150
BF175_R_processed_nonrrna_1.fq.gz	FASTQ	DNA	19218710	2869030345	50	149.3	150
BF175_R_processed_nonrrna_2.fq.gz	FASTQ	DNA	19218710	2866943486	50	149.2	150
BF176_R_processed_nonrrna_1.fq.gz	FASTQ	DNA	20197974	3019073536	50	149.5	150
BF176_R_processed_nonrrna_2.fq.gz	FASTQ	DNA	20197974	3016082108	50	149.3	150
BF177_R_processed_nonrrna_1.fq.gz	FASTQ	DNA	20807599	3109795615	50	149.5	150
BF177_R_processed_nonrrna_2.fq.gz	FASTQ	DNA	20807599	3103169460	50	149.1	150
BF178_R_processed_nonrrna_1.fq.gz	FASTQ	DNA	18353282	2744248868	50	149.5	150
BF178_R_processed_nonrrna_2.fq.gz	FASTQ	DNA	18353282	2741269969	50	149.4	150
BF180_R_processed_nonrrna_1.fq.gz	FASTQ	DNA	17496789	2616121586	50	149.5	150
BF180_R_processed_nonrrna_2.fq.gz	FASTQ	DNA	17496789	2616504382	50	149.5	150
BF181_R_processed_nonrrna_1.fq.gz	FASTQ	DNA	18613338	2783436498	50	149.5	150
BF181_R_processed_nonrrna_2.fq.gz	FASTQ	DNA	18613338	2783070809	50	149.5	150
BF182_R_processed_nonrrna_1.fq.gz	FASTQ	DNA	18886555	2822170617	50	149.4	150
BF182_R_processed_nonrrna_2.fq.gz	FASTQ	DNA	18886555	2820779516	50	149.4	150
BF183_R_processed_nonrrna_1.fq.gz	FASTQ	DNA	20537927	3066953631	50	149.3	150
BF183_R_processed_nonrrna_2.fq.gz	FASTQ	DNA	20537927	3064933516	50	149.2	150

### Sheet: DNA_raw
file	format	type	num_seqs	sum_len	min_len	avg_len	max_len
BF134_D_DDME210004821-1a_HJCWFDSX2_L1_1.fq.gz	FASTQ	DNA	43132448	6469867200	150	150	150
BF134_D_DDME210004821-1a_HJCWFDSX2_L1_2.fq.gz	FASTQ	DNA	43132448	6469867200	150	150	150
BF135_D_DDME210004822-1a_HFMK3DSX2_L4_1.fq.gz	FASTQ	DNA	35320110	5298016500	150	150	150
BF135_D_DDME210004822-1a_HFMK3DSX2_L4_2.fq.gz	FASTQ	DNA	35320110	5298016500	150	150	150
BF136_D_DDME210004823-1a_HFMK3DSX2_L4_1.fq.gz	FASTQ	DNA	37335274	5600291100	150	150	150
BF136_D_DDME210004823-1a_HFMK3DSX2_L4_2.fq.gz	FASTQ	DNA	37335274	5600291100	150	150	150
BF137_D_DDME210004824-1a_HFMK3DSX2_L4_1.fq.gz	FASTQ	DNA	41569812	6235471800	150	150	150
BF137_D_DDME210004824-1a_HFMK3DSX2_L4_2.fq.gz	FASTQ	DNA	41569812	6235471800	150	150	150
BF138_D_DDME210004825-1a_HFMK3DSX2_L4_1.fq.gz	FASTQ	DNA	37689963	5653494450	150	150	150
BF138_D_DDME210004825-1a_HFMK3DSX2_L4_2.fq.gz	FASTQ	DNA	37689963	5653494450	150	150	150
BF139_D_DDME210004826-1a_HFMK3DSX2_L4_1.fq.gz	FASTQ	DNA	35000713	5250106950	150	150	150
BF139_D_DDME210004826-1a_HFMK3DSX2_L4_2.fq.gz	FASTQ	DNA	35000713	5250106950	150	150	150
BF140_D_DDME210004827-1a_HFMK3DSX2_L4_1.fq.gz	FASTQ	DNA	41110544	6166581600	150	150	150
BF140_D_DDME210004827-1a_HFMK3DSX2_L4_2.fq.gz	FASTQ	DNA	41110544	6166581600	150	150	150
BF141_D_DDME210004828-1a_HFMK3DSX2_L4_1.fq.gz	FASTQ	DNA	38622792	5793418800	150	150	150
BF141_D_DDME210004828-1a_HFMK3DSX2_L4_2.fq.gz	FASTQ	DNA	38622792	5793418800	150	150	150
BF142_D_DDME210004829-1a_HFMK3DSX2_L4_1.fq.gz	FASTQ	DNA	37888667	5683300050	150	150	150
BF142_D_DDME210004829-1a_HFMK3DSX2_L4_2.fq.gz	FASTQ	DNA	37888667	5683300050	150	150	150
BF143_D_DDME210004830-1a_HJCWFDSX2_L1_1.fq.gz	FASTQ	DNA	41465590	6219838500	150	150	150
BF143_D_DDME210004830-1a_HJCWFDSX2_L1_2.fq.gz	FASTQ	DNA	41465590	6219838500	150	150	150
BF144_D_DDME210004831-1a_HFTC5DSX2_L1_1.fq.gz	FASTQ	DNA	47862943	7179441450	150	150	150
BF144_D_DDME210004831-1a_HFTC5DSX2_L1_2.fq.gz	FASTQ	DNA	47862943	7179441450	150	150	150
BF145_D_DDME210004832-1a_HJCWFDSX2_L1_1.fq.gz	FASTQ	DNA	46752857	7012928550	150	150	150
BF145_D_DDME210004832-1a_HJCWFDSX2_L1_2.fq.gz	FASTQ	DNA	46752857	7012928550	150	150	150
BF146_D_DDME210004833-1a_HJCWFDSX2_L1_1.fq.gz	FASTQ	DNA	42020707	6303106050	150	150	150
BF146_D_DDME210004833-1a_HJCWFDSX2_L1_2.fq.gz	FASTQ	DNA	42020707	6303106050	150	150	150
BF147_D_DDME210004834-1a_HJCWFDSX2_L2_1.fq.gz	FASTQ	DNA	46740455	7011068250	150	150	150
BF147_D_DDME210004834-1a_HJCWFDSX2_L2_2.fq.gz	FASTQ	DNA	46740455	7011068250	150	150	150
BF148_D_DDME210004835-1a_HFTC5DSX2_L2_1.fq.gz	FASTQ	DNA	37101827	5565274050	150	150	150
BF148_D_DDME210004835-1a_HFTC5DSX2_L2_2.fq.gz	FASTQ	DNA	37101827	5565274050	150	150	150
BF149_D_DDME210004836-1a_HFTC5DSX2_L2_1.fq.gz	FASTQ	DNA	39547842	5932176300	150	150	150
BF149_D_DDME210004836-1a_HFTC5DSX2_L2_2.fq.gz	FASTQ	DNA	39547842	5932176300	150	150	150
BF150_D_DDME210004837-1a_HFTC5DSX2_L2_1.fq.gz	FASTQ	DNA	45604499	6840674850	150	150	150
BF150_D_DDME210004837-1a_HFTC5DSX2_L2_2.fq.gz	FASTQ	DNA	45604499	6840674850	150	150	150
BF151_D_DDME210004838-1a_HFTC5DSX2_L2_1.fq.gz	FASTQ	DNA	45601312	6840196800	150	150	150
BF151_D_DDME210004838-1a_HFTC5DSX2_L2_2.fq.gz	FASTQ	DNA	45601312	6840196800	150	150	150
BF152_D_DDME210004839-1a_HFTC5DSX2_L2_1.fq.gz	FASTQ	DNA	43324179	6498626850	150	150	150
BF152_D_DDME210004839-1a_HFTC5DSX2_L2_2.fq.gz	FASTQ	DNA	43324179	6498626850	150	150	150
BF153_D_DDME210004840-1a_HFTC5DSX2_L2_1.fq.gz	FASTQ	DNA	45955670	6893350500	150	150	150
BF153_D_DDME210004840-1a_HFTC5DSX2_L2_2.fq.gz	FASTQ	DNA	45955670	6893350500	150	150	150
BF154_D_DDME210004841-1a_HFTC5DSX2_L2_1.fq.gz	FASTQ	DNA	42793954	6419093100	150	150	150
BF154_D_DDME210004841-1a_HFTC5DSX2_L2_2.fq.gz	FASTQ	DNA	42793954	6419093100	150	150	150
BF155_D_DDME210004842-1a_HFTC5DSX2_L2_1.fq.gz	FASTQ	DNA	37150190	5572528500	150	150	150
BF155_D_DDME210004842-1a_HFTC5DSX2_L2_2.fq.gz	FASTQ	DNA	37150190	5572528500	150	150	150
BF156_D_DDME210004843-1a_HFTC5DSX2_L2_1.fq.gz	FASTQ	DNA	30674235	4601135250	150	150	150
BF156_D_DDME210004843-1a_HFTC5DSX2_L2_2.fq.gz	FASTQ	DNA	30674235	4601135250	150	150	150
BF157_D_DDME210004844-1a_HFTC5DSX2_L2_1.fq.gz	FASTQ	DNA	39042078	5856311700	150	150	150
BF157_D_DDME210004844-1a_HFTC5DSX2_L2_2.fq.gz	FASTQ	DNA	39042078	5856311700	150	150	150
BF158_D_DDME210004845-1a_HFTC5DSX2_L2_1.fq.gz	FASTQ	DNA	35263332	5289499800	150	150	150
BF158_D_DDME210004845-1a_HFTC5DSX2_L2_2.fq.gz	FASTQ	DNA	35263332	5289499800	150	150	150
BF159_D_DDME210004846-1a_HFTC5DSX2_L2_1.fq.gz	FASTQ	DNA	47532278	7129841700	150	150	150
BF159_D_DDME210004846-1a_HFTC5DSX2_L2_2.fq.gz	FASTQ	DNA	47532278	7129841700	150	150	150
BF160_D_DDME210004847-1a_HFTC5DSX2_L2_1.fq.gz	FASTQ	DNA	42278133	6341719950	150	150	150
BF160_D_DDME210004847-1a_HFTC5DSX2_L2_2.fq.gz	FASTQ	DNA	42278133	6341719950	150	150	150
BF161_D_DDME210004848-1a_HFTC5DSX2_L2_1.fq.gz	FASTQ	DNA	42696420	6404463000	150	150	150
BF161_D_DDME210004848-1a_HFTC5DSX2_L2_2.fq.gz	FASTQ	DNA	42696420	6404463000	150	150	150
BF162_D_DDME210004849-1a_HFTC5DSX2_L2_1.fq.gz	FASTQ	DNA	36643628	5496544200	150	150	150
BF162_D_DDME210004849-1a_HFTC5DSX2_L2_2.fq.gz	FASTQ	DNA	36643628	5496544200	150	150	150
BF163_D_DDME210004850-1a_HFTC5DSX2_L2_1.fq.gz	FASTQ	DNA	33879131	5081869650	150	150	150
BF163_D_DDME210004850-1a_HFTC5DSX2_L2_2.fq.gz	FASTQ	DNA	33879131	5081869650	150	150	150
BF164_D_DDME210004851-1a_HFTC5DSX2_L4_1.fq.gz	FASTQ	DNA	35109412	5266411800	150	150	150
BF164_D_DDME210004851-1a_HFTC5DSX2_L4_2.fq.gz	FASTQ	DNA	35109412	5266411800	150	150	150
BF165_D_DDME210004852-1a_HFTC5DSX2_L4_1.fq.gz	FASTQ	DNA	34624656	5193698400	150	150	150
BF165_D_DDME210004852-1a_HFTC5DSX2_L4_2.fq.gz	FASTQ	DNA	34624656	5193698400	150	150	150
BF166_D_DDME210004853-1a_HFTC5DSX2_L4_1.fq.gz	FASTQ	DNA	29543141	4431471150	150	150	150
BF166_D_DDME210004853-1a_HFTC5DSX2_L4_2.fq.gz	FASTQ	DNA	29543141	4431471150	150	150	150
BF167_D_DDME210004854-1a_HFTC5DSX2_L4_1.fq.gz	FASTQ	DNA	39814020	5972103000	150	150	150
BF167_D_DDME210004854-1a_HFTC5DSX2_L4_2.fq.gz	FASTQ	DNA	39814020	5972103000	150	150	150
BF173_D_DDME210004860-1a_HFTC5DSX2_L4_1.fq.gz	FASTQ	DNA	38250341	5737551150	150	150	150
BF173_D_DDME210004860-1a_HFTC5DSX2_L4_2.fq.gz	FASTQ	DNA	38250341	5737551150	150	150	150
BF174_D_DDME210004861-1a_HFTC5DSX2_L4_1.fq.gz	FASTQ	DNA	36254047	5438107050	150	150	150
BF174_D_DDME210004861-1a_HFTC5DSX2_L4_2.fq.gz	FASTQ	DNA	36254047	5438107050	150	150	150
BF175_D_DDME210004862-1a_HFTC5DSX2_L4_1.fq.gz	FASTQ	DNA	34226494	5133974100	150	150	150
BF175_D_DDME210004862-1a_HFTC5DSX2_L4_2.fq.gz	FASTQ	DNA	34226494	5133974100	150	150	150
BF176_D_DDME210004863-1a_HFTC5DSX2_L4_1.fq.gz	FASTQ	DNA	40084664	6012699600	150	150	150
BF176_D_DDME210004863-1a_HFTC5DSX2_L4_2.fq.gz	FASTQ	DNA	40084664	6012699600	150	150	150
BF177_D_DDME210004864-1a_HFTC5DSX2_L4_1.fq.gz	FASTQ	DNA	52055420	7808313000	150	150	150
BF177_D_DDME210004864-1a_HFTC5DSX2_L4_2.fq.gz	FASTQ	DNA	52055420	7808313000	150	150	150
BF178_D_DDME210004865-1a_HFTC5DSX2_L4_1.fq.gz	FASTQ	DNA	49216808	7382521200	150	150	150
BF178_D_DDME210004865-1a_HFTC5DSX2_L4_2.fq.gz	FASTQ	DNA	49216808	7382521200	150	150	150
BF179_D_DDME210004855-1a_HFTC5DSX2_L4_1.fq.gz	FASTQ	DNA	41261179	6189176850	150	150	150
BF179_D_DDME210004855-1a_HFTC5DSX2_L4_2.fq.gz	FASTQ	DNA	41261179	6189176850	150	150	150
BF180_D_DDME210004856-2a_HJCM3DSX2_L1_1.fq.gz	FASTQ	DNA	45595934	6839390100	150	150	150
BF180_D_DDME210004856-2a_HJCM3DSX2_L1_2.fq.gz	FASTQ	DNA	45595934	6839390100	150	150	150
BF181_D_DDME210004857-1a_HFTC5DSX2_L4_1.fq.gz	FASTQ	DNA	38110350	5716552500	150	150	150
BF181_D_DDME210004857-1a_HFTC5DSX2_L4_2.fq.gz	FASTQ	DNA	38110350	5716552500	150	150	150
BF182_D_DDME210004858-1a_HFTC5DSX2_L4_1.fq.gz	FASTQ	DNA	41359120	6203868000	150	150	150
BF182_D_DDME210004858-1a_HFTC5DSX2_L4_2.fq.gz	FASTQ	DNA	41359120	6203868000	150	150	150
BF183_D_DDME210004859-1a_HFTC5DSX2_L4_1.fq.gz	FASTQ	DNA	36856148	5528422200	150	150	150
BF183_D_DDME210004859-1a_HFTC5DSX2_L4_2.fq.gz	FASTQ	DNA	36856148	5528422200	150	150	150
BF60_D_DDME210004878-1a_HFTC5DSX2_L4_1.fq.gz	FASTQ	DNA	40439387	6065908050	150	150	150
BF60_D_DDME210004878-1a_HFTC5DSX2_L4_2.fq.gz	FASTQ	DNA	40439387	6065908050	150	150	150
BF61_D_DDME210004880-1a_HFTC5DSX2_L4_1.fq.gz	FASTQ	DNA	42367094	6355064100	150	150	150
BF61_D_DDME210004880-1a_HFTC5DSX2_L4_2.fq.gz	FASTQ	DNA	42367094	6355064100	150	150	150
BF62_D_DDME210004882-1a_HFTC5DSX2_L4_1.fq.gz	FASTQ	DNA	41877454	6281618100	150	150	150
BF62_D_DDME210004882-1a_HFTC5DSX2_L4_2.fq.gz	FASTQ	DNA	41877454	6281618100	150	150	150
BF69_D_DDME210004879-1a_HFTC5DSX2_L4_1.fq.gz	FASTQ	DNA	39082206	5862330900	150	150	150
BF69_D_DDME210004879-1a_HFTC5DSX2_L4_2.fq.gz	FASTQ	DNA	39082206	5862330900	150	150	150
BF70_D_DDME210004881-1a_HFTC5DSX2_L4_1.fq.gz	FASTQ	DNA	35021453	5253217950	150	150	150
BF70_D_DDME210004881-1a_HFTC5DSX2_L4_2.fq.gz	FASTQ	DNA	35021453	5253217950	150	150	150
BF71_D_DDME210004883-1a_HFTC5DSX2_L4_1.fq.gz	FASTQ	DNA	44643394	6696509100	150	150	150
BF71_D_DDME210004883-1a_HFTC5DSX2_L4_2.fq.gz	FASTQ	DNA	44643394	6696509100	150	150	150

### Sheet: DNA_processed
file	format	type	num_seqs	sum_len	min_len	avg_len	max_len
BF134_D_DDME210004821-1a_HJCWFDSX2_processed_130bp_1.fq.gz	FASTQ	DNA	42584781	6376729935	130	149.7	150
BF135_D_DDME210004822-1a_HFMK3DSX2_processed_130bp_1.fq.gz	FASTQ	DNA	34973554	5238689499	130	149.8	150
BF136_D_DDME210004823-1a_HFMK3DSX2_processed_130bp_1.fq.gz	FASTQ	DNA	36937541	5532883805	130	149.8	150
BF137_D_DDME210004824-1a_HFMK3DSX2_processed_130bp_1.fq.gz	FASTQ	DNA	41166887	6166326235	130	149.8	150
BF138_D_DDME210004825-1a_HFMK3DSX2_processed_130bp_1.fq.gz	FASTQ	DNA	37371841	5598013101	130	149.8	150
BF139_D_DDME210004826-1a_HFMK3DSX2_processed_130bp_1.fq.gz	FASTQ	DNA	34639337	5188853151	130	149.8	150
BF140_D_DDME210004827-1a_HFMK3DSX2_processed_130bp_1.fq.gz	FASTQ	DNA	40649410	6088307615	130	149.8	150
BF141_D_DDME210004828-1a_HFMK3DSX2_processed_130bp_1.fq.gz	FASTQ	DNA	38341138	5743940359	130	149.8	150
BF142_D_DDME210004829-1a_HFMK3DSX2_processed_130bp_1.fq.gz	FASTQ	DNA	37516168	5619954996	130	149.8	150
BF143_D_DDME210004830-1a_HJCWFDSX2_processed_130bp_1.fq.gz	FASTQ	DNA	40974019	6134963432	130	149.7	150
BF144_D_DDME210004831-1a_HFTC5DSX2_processed_130bp_1.fq.gz	FASTQ	DNA	47537308	7122381995	130	149.8	150
BF145_D_DDME210004832-1a_HJCWFDSX2_processed_130bp_1.fq.gz	FASTQ	DNA	46213746	6920068072	130	149.7	150
BF146_D_DDME210004833-1a_HJCWFDSX2_processed_130bp_1.fq.gz	FASTQ	DNA	41510473	6215840515	130	149.7	150
BF147_D_DDME210004834-1a_HJCWFDSX2_processed_130bp_1.fq.gz	FASTQ	DNA	46220339	6922582302	130	149.8	150
BF148_D_DDME210004835-1a_HFTC5DSX2_processed_130bp_1.fq.gz	FASTQ	DNA	36834908	5517313929	130	149.8	150
BF149_D_DDME210004836-1a_HFTC5DSX2_processed_130bp_1.fq.gz	FASTQ	DNA	39216158	5874508694	130	149.8	150
BF150_D_DDME210004837-1a_HFTC5DSX2_processed_130bp_1.fq.gz	FASTQ	DNA	45222480	6774198576	130	149.8	150
BF151_D_DDME210004838-1a_HFTC5DSX2_processed_130bp_1.fq.gz	FASTQ	DNA	45224924	6774477422	130	149.8	150
BF152_D_DDME210004839-1a_HFTC5DSX2_processed_130bp_1.fq.gz	FASTQ	DNA	42922799	6429735176	130	149.8	150
BF153_D_DDME210004840-1a_HFTC5DSX2_processed_130bp_1.fq.gz	FASTQ	DNA	45588204	6829044629	130	149.8	150
BF154_D_DDME210004841-1a_HFTC5DSX2_processed_130bp_1.fq.gz	FASTQ	DNA	42469576	6362356101	130	149.8	150
BF155_D_DDME210004842-1a_HFTC5DSX2_processed_130bp_1.fq.gz	FASTQ	DNA	36834247	5517672941	130	149.8	150
BF156_D_DDME210004843-1a_HFTC5DSX2_processed_130bp_1.fq.gz	FASTQ	DNA	30391787	4552678400	130	149.8	150
BF156_D_DDME210004843-1a_HJCLWDSX2_processed_130bp_1.fq.gz	FASTQ	DNA	4806534	720110794	130	149.8	150
BF157_D_DDME210004844-1a_HFTC5DSX2_processed_130bp_1.fq.gz	FASTQ	DNA	38718090	5799751867	130	149.8	150
BF158_D_DDME210004845-1a_HFTC5DSX2_processed_130bp_1.fq.gz	FASTQ	DNA	34960085	5236902815	130	149.8	150
BF159_D_DDME210004846-1a_HFTC5DSX2_processed_130bp_1.fq.gz	FASTQ	DNA	47134920	7060680994	130	149.8	150
BF160_D_DDME210004847-1a_HFTC5DSX2_processed_130bp_1.fq.gz	FASTQ	DNA	41931868	6280944585	130	149.8	150
BF161_D_DDME210004848-1a_HFTC5DSX2_processed_130bp_1.fq.gz	FASTQ	DNA	42307771	6337358756	130	149.8	150
BF162_D_DDME210004849-1a_HFTC5DSX2_processed_130bp_1.fq.gz	FASTQ	DNA	36353852	5446077337	130	149.8	150
BF163_D_DDME210004850-1a_HFTC5DSX2_processed_130bp_1.fq.gz	FASTQ	DNA	33390891	4999830523	130	149.7	150
BF164_D_DDME210004851-1a_HFTC5DSX2_processed_130bp_1.fq.gz	FASTQ	DNA	34758863	5207469824	130	149.8	150
BF165_D_DDME210004852-1a_HFTC5DSX2_processed_130bp_1.fq.gz	FASTQ	DNA	34278043	5134608630	130	149.8	150
BF166_D_DDME210004853-1a_HFTC5DSX2_processed_130bp_1.fq.gz	FASTQ	DNA	29256935	4382956000	130	149.8	150
BF166_D_DDME210004853-1a_HJCLWDSX2_processed_130bp_1.fq.gz	FASTQ	DNA	6222481	932259145	130	149.8	150
BF167_D_DDME210004854-1a_HFTC5DSX2_processed_130bp_1.fq.gz	FASTQ	DNA	39391608	5901265708	130	149.8	150
BF173_D_DDME210004860-1a_HFTC5DSX2_processed_130bp_1.fq.gz	FASTQ	DNA	37868536	5672965646	130	149.8	150
BF174_D_DDME210004861-1a_HFTC5DSX2_processed_130bp_1.fq.gz	FASTQ	DNA	35881942	5375352489	130	149.8	150
BF175_D_DDME210004862-1a_HFTC5DSX2_processed_130bp_1.fq.gz	FASTQ	DNA	33881304	5075659012	130	149.8	150
BF176_D_DDME210004863-1a_HFTC5DSX2_processed_130bp_1.fq.gz	FASTQ	DNA	39651736	5939772250	130	149.8	150
BF177_D_DDME210004864-1a_HFTC5DSX2_processed_130bp_1.fq.gz	FASTQ	DNA	51513036	7716824932	130	149.8	150
BF178_D_DDME210004865-1a_HFTC5DSX2_processed_130bp_1.fq.gz	FASTQ	DNA	48663143	7289861328	130	149.8	150
BF179_D_DDME210004855-1a_HFTC5DSX2_processed_130bp_1.fq.gz	FASTQ	DNA	40798537	6111863245	130	149.8	150
BF180_D_DDME210004856-2a_HJCM3DSX2_processed_130bp_1.fq.gz	FASTQ	DNA	45303947	6788660047	130	149.8	150
BF181_D_DDME210004857-1a_HFTC5DSX2_processed_130bp_1.fq.gz	FASTQ	DNA	37686856	5645691313	130	149.8	150
BF182_D_DDME210004858-1a_HFTC5DSX2_processed_130bp_1.fq.gz	FASTQ	DNA	40946048	6133809915	130	149.8	150
BF183_D_DDME210004859-1a_HFTC5DSX2_processed_130bp_1.fq.gz	FASTQ	DNA	36464434	5462481288	130	149.8	150
BF60_D_DDME210004878-1a_HFTC5DSX2_processed_130bp_1.fq.gz	FASTQ	DNA	39961519	5986107620	130	149.8	150
BF61_D_DDME210004880-1a_HFTC5DSX2_processed_130bp_1.fq.gz	FASTQ	DNA	41957174	6285800063	130	149.8	150
BF62_D_DDME210004882-1a_HFTC5DSX2_processed_130bp_1.fq.gz	FASTQ	DNA	41494705	6215906241	130	149.8	150
BF69_D_DDME210004879-1a_HFTC5DSX2_processed_130bp_1.fq.gz	FASTQ	DNA	38614784	5784412104	130	149.8	150
BF70_D_DDME210004881-1a_HFTC5DSX2_processed_130bp_1.fq.gz	FASTQ	DNA	34690280	5197129219	130	149.8	150
BF71_D_DDME210004883-1a_HFTC5DSX2_processed_130bp_1.fq.gz	FASTQ	DNA	44237684	6627151112	130	149.8	150
