## Supplementary material for "Methanogenesis inhibition remodels microbial fermentation and stimulates acetogenesis in ruminants": Table S8

### Sheet: Dataset - Ag
sample_name	exp_period	data	VID	treatment	DNA_available	RNA_available
BF134_D	P1_M3	2020-10-28	166	Control	Y	Y
BF135_D	P1_M3	2020-10-28	171	Control	Y	Y
BF136_D	P1_M3	2020-10-28	174	Control	Y	Y
BF137_D	P1_M3	2020-10-28	177	Control	Y	Y
BF138_D	P1_M3	2020-10-28	185	Control	Y	Y
BF139_D	P1_M3	2020-10-28	184	Low	Y	Y
BF140_D	P1_M3	2020-10-28	175	Low	Y	Y
BF141_D	P1_M3	2020-10-28	169	High	Y	Y
BF142_D	P1_M3	2020-10-28	170	High	Y	Y
BF143_D	P1_M3	2020-10-28	173	High	Y	Y
BF144_D	P1_M3	2020-10-28	176	High	Y	Y
BF145_D	P1_M3	2020-10-28	167	High	Y	Y
BF146_D	P1_M3	2020-10-30	178	Low	Y	Y
BF147_D	P1_M3	2020-10-30	155	Low	Y	Y
BF148_D	P1_M3	2020-10-30	183	Low	Y	Y
BF149_D	P1_M3	2020-10-30	161	Low	Y	Y
BF150_D	P1_M3	2020-10-30	159	Low	Y	Y
BF151_D	P1_M3	2020-10-30	163	Low	Y	Y
BF152_D	P1_M3	2020-10-30	157	High	Y	Y
BF153_D	P1_M3	2020-10-30	165	High	Y	Y
BF154_D	P1_M3	2020-10-30	182	High	Y	Y
BF155_D	P1_M3	2020-10-30	162	High	Y	Y
BF156_D	P1_M3	2020-10-30	154	High	Y	Y
BF157_D	P1_M3	2020-10-30	156	Control	Y	Y
BF158_D	P1_M3	2020-10-30	181	Control	Y	Y
BF159_D	P1_M3	2020-10-30	160	Control	Y	Y
BF160_D	P1_M3	2020-10-30	158	Control	Y	Y
BF161_D	P1_M3	2020-10-30	164	Control	Y	Y
BF162_D	P1_M3	2020-11-03	152	Low	Y	Y
BF163_D	P1_M3	2020-11-03	141	Low	Y	Y
BF164_D	P1_M3	2020-11-03	146	Low	Y	Y
BF165_D	P1_M3	2020-11-03	138	Low	Y	Y
BF166_D	P1_M3	2020-11-03	149	Low	Y	Y
BF167_D	P1_M3	2020-11-03	142	Low	Y	Y
BF179_D	P1_M3	2020-11-03	139	Low	Y	Y
BF180_D	P1_M3	2020-11-03	143	Control	Y	Y
BF181_D	P1_M3	2020-11-03	147	Control	Y	Y
BF182_D	P1_M3	2020-11-03	137	Control	Y	Y
BF183_D	P1_M3	2020-11-03	153	Control	Y	Y
BF173_D	P1_M3	2020-11-03	145	Control	Y	Y
BF174_D	P1_M3	2020-11-03	150	High	Y	N
BF175_D	P1_M3	2020-11-03	148	High	Y	Y
BF176_D	P1_M3	2020-11-03	151	High	Y	Y
BF177_D	P1_M3	2020-11-03	144	High	Y	Y
BF178_D	P1_M3	2020-11-03	140	High	Y	Y
BF60_D	P1_M3	2020-10-28	179	Control	Y	N
BF69_D	P1_M3	2020-10-28	179	Control	Y	N
BF61_D	P1_M3	2020-10-28	172	Low	Y	N
BF70_D	P1_M3	2020-10-28	172	Low	Y	N
BF62_D	P1_M3	2020-10-28	180	High	Y	N
BF71_D	P1_M3	2020-10-28	180	High	Y	N

### Sheet: Dataset - WUR
Sample	Sample_josh	SampleID	Sample_design	Sample_RQ	Period	Round	Day	Time	Cow	Treatment	Diet	NOP	Chamber	CowGroup	fastq_r1	fastq_r2
1	000470000A	SC-200415-017-021	P1_C1_D2_T5	micr_DERKS041	1	1	2	4	1461	MK0_B0	MK0	B0	1A	1	SC-200415-017-021_78488_ATACATCACATCAATGGAGA_L001_R1_001_AH5FNVDMXY.filt.fastq.gz	SC-200415-017-021_78488_ATACATCACATCAATGGAGA_L001_R2_001_AH5FNVDMXY.filt.fastq.gz
2	000470000B	SC-200415-017-022	P1_C2_D2_T5	micr_DERKS041	1	1	2	4	3901	MK0_B0	MK0	B0	1B	2	SC-200415-017-022_78489_TTAATAGCACCAGACGTGGT_L001_R1_001_AH5FNVDMXY.filt.fastq.gz	SC-200415-017-022_78489_TTAATAGCACCAGACGTGGT_L001_R2_001_AH5FNVDMXY.filt.fastq.gz
15	000470000O	SC-200415-017-189	P8_C1_D2_T5	micr_DERKS041	8	2	2	4	7665	MK0_B0	MK0	B0	1A	1	SC-200415-017-189_78502_CTCGTAGGCAAAGAGGATGA_L001_R1_001_AH5FNVDMXY.filt.fastq.gz	SC-200415-017-189_78502_CTCGTAGGCAAAGAGGATGA_L001_R2_001_AH5FNVDMXY.filt.fastq.gz
16	000470000P	SC-200415-017-190	P8_C2_D2_T5	micr_DERKS041	8	2	2	4	9872	MK0_B0	MK0	B0	1B	2	SC-200415-017-190_78503_AGCTAGCTTCCTCCGTATTA_L001_R1_001_AH5FNVDMXY.filt.fastq.gz	SC-200415-017-190_78503_AGCTAGCTTCCTCCGTATTA_L001_R2_001_AH5FNVDMXY.filt.fastq.gz
19	000470000S	SC-200415-017-237	P10_C1_D2_T5	micr_DERKS041	10	3	2	4	1488	MK0_B0	MK0	B0	1A	1	SC-200415-017-237_78506_AGCGCTGTGTGTTCCGAACG_L001_R1_001_AH5FNVDMXY.filt.fastq.gz	SC-200415-017-237_78506_AGCGCTGTGTGTTCCGAACG_L001_R2_001_AH5FNVDMXY.filt.fastq.gz
20	000470000T	SC-200415-017-238	P10_C2_D2_T5	micr_DERKS041	10	3	2	4	8364	MK0_B0	MK0	B0	1B	2	SC-200415-017-238_78507_ACCTGGCCAACGATCTGTGA_L001_R1_001_AH5FNVDMXY.filt.fastq.gz	SC-200415-017-238_78507_ACCTGGCCAACGATCTGTGA_L001_R2_001_AH5FNVDMXY.filt.fastq.gz
29	00047000AC	SC-200415-017-357	P15_C1_D2_T5	micr_DERKS041	15	4	2	4	1550	MK0_B0	MK0	B0	1A	1	SC-200415-017-357_78516_ACATGAGTGAAGCTAAGCGG_L001_R1_001_AH5FNVDMXY.filt.fastq.gz	SC-200415-017-357_78516_ACATGAGTGAAGCTAAGCGG_L001_R2_001_AH5FNVDMXY.filt.fastq.gz
30	00047000AD	SC-200415-017-358	P15_C2_D2_T5	micr_DERKS041	15	4	2	4	4285	MK0_B0	MK0	B0	1B	2	SC-200415-017-358_78517_AGCTTACACAGGTCGTGCCA_L001_R1_001_AH5FNVDMXY.filt.fastq.gz	SC-200415-017-358_78517_AGCTTACACAGGTCGTGCCA_L001_R2_001_AH5FNVDMXY.filt.fastq.gz
3	000470000C	SC-200415-017-045	P2_C1_D2_T5	micr_DERKS041	2	1	2	4	1488	MK0_B8	MK0	B8	1A	1	SC-200415-017-045_78490_TCGACGCTAGTTCGAAGAGG_L001_R1_001_AH5FNVDMXY.filt.fastq.gz	SC-200415-017-045_78490_TCGACGCTAGTTCGAAGAGG_L001_R2_001_AH5FNVDMXY.filt.fastq.gz
4	000470000D	SC-200415-017-046	P2_C2_D2_T5	micr_DERKS041	2	1	2	4	8364	MK0_B8	MK0	B8	1B	2	SC-200415-017-046_78491_GAGCTTGCCGCCTGCAACCT_L001_R1_001_AH5FNVDMXY.filt.fastq.gz	SC-200415-017-046_78491_GAGCTTGCCGCCTGCAACCT_L001_R2_001_AH5FNVDMXY.filt.fastq.gz
9	000470000I	SC-200415-017-117	P5_C1_D2_T5	micr_DERKS041	5	2	2	4	1461	MK0_B8	MK0	B8	1B	1	SC-200415-017-117_78496_GCCATATAACGATATTGTGT_L001_R1_001_AH5FNVDMXY.filt.fastq.gz	SC-200415-017-117_78496_GCCATATAACGATATTGTGT_L001_R2_001_AH5FNVDMXY.filt.fastq.gz
10	000470000J	SC-200415-017-118	P5_C2_D2_T5	micr_DERKS041	5	2	2	4	3901	MK0_B8	MK0	B8	1A	2	SC-200415-017-118_78497_TGAGTACAACGTCCAAGCGT_L001_R1_001_AH5FNVDMXY.filt.fastq.gz	SC-200415-017-118_78497_TGAGTACAACGTCCAAGCGT_L001_R2_001_AH5FNVDMXY.filt.fastq.gz
21	000470000U	SC-200415-017-261	P11_C1_D2_T5	micr_DERKS041	11	3	2	4	1550	MK0_B8	MK0	B8	1B	1	SC-200415-017-261_78508_AGTGCGAGTGATTACCTCCA_L001_R1_001_AH5FNVDMXY.filt.fastq.gz	SC-200415-017-261_78508_AGTGCGAGTGATTACCTCCA_L001_R2_001_AH5FNVDMXY.filt.fastq.gz
22	000470000V	SC-200415-017-262	P11_C2_D2_T5	micr_DERKS041	11	3	2	4	4285	MK0_B8	MK0	B8	1A	2	SC-200415-017-262_78509_CCGCGGTTCTAATCTACTCC_L001_R1_001_AH5FNVDMXY.filt.fastq.gz	SC-200415-017-262_78509_CCGCGGTTCTAATCTACTCC_L001_R2_001_AH5FNVDMXY.filt.fastq.gz
31	00047000AE	SC-200415-017-381	P16_C1_D2_T5	micr_DERKS041	16	4	2	4	7665	MK0_B8	MK0	B8	1A	1	SC-200415-017-381_78518_TCACCGCGCTCTAGTATCGA_L001_R1_001_AH5FNVDMXY.filt.fastq.gz	SC-200415-017-381_78518_TCACCGCGCTCTAGTATCGA_L001_R2_001_AH5FNVDMXY.filt.fastq.gz
32	00047000AF	SC-200415-017-382	P16_C2_D2_T5	micr_DERKS041	16	4	2	4	9872	MK0_B8	MK0	B8	1B	2	SC-200415-017-382_78519_TGTCTGGCCTATTGGCTTCT_L001_R1_001_AH5FNVDMXY.filt.fastq.gz	SC-200415-017-382_78519_TGTCTGGCCTATTGGCTTCT_L001_R2_001_AH5FNVDMXY.filt.fastq.gz
5	000470000E	SC-200415-017-069	P3_C1_D2_T5	micr_DERKS041	3	1	2	4	1550	MK8_B0	MK8	B0	1B	1	SC-200415-017-069_78492_TGTAAGGTGGCCAAGGCCTT_L001_R1_001_AH5FNVDMXY.filt.fastq.gz	SC-200415-017-069_78492_TGTAAGGTGGCCAAGGCCTT_L001_R2_001_AH5FNVDMXY.filt.fastq.gz
6	000470000F	SC-200415-017-070	P3_C2_D2_T5	micr_DERKS041	3	1	2	4	4285	MK8_B0	MK8	B0	1A	2	SC-200415-017-070_78493_CTGAATTAGTCGATCGAATT_L001_R1_001_AH5FNVDMXY.filt.fastq.gz	SC-200415-017-070_78493_CTGAATTAGTCGATCGAATT_L001_R2_001_AH5FNVDMXY.filt.fastq.gz
11	000470000K	SC-200415-017-141	P6_C1_D2_T5	micr_DERKS041	6	2	2	4	1488	MK8_B0	MK8	B0	1B	1	SC-200415-017-141_78498_TGTGGTCCGGCTAGTGCTCT_L001_R1_001_AH5FNVDMXY.filt.fastq.gz	SC-200415-017-141_78498_TGTGGTCCGGCTAGTGCTCT_L001_R2_001_AH5FNVDMXY.filt.fastq.gz
12	000470000L	SC-200415-017-142	P6_C2_D2_T5	micr_DERKS041	6	2	2	4	8364	MK8_B0	MK8	B0	1A	2	SC-200415-017-142_78499_AGGAGTCGAGGTAAGCCTAA_L001_R1_001_AH5FNVDMXY.filt.fastq.gz	SC-200415-017-142_78499_AGGAGTCGAGGTAAGCCTAA_L001_R2_001_AH5FNVDMXY.filt.fastq.gz
23	000470000W	SC-200415-017-285	P12_C1_D2_T5	micr_DERKS041	12	3	2	4	7665	MK8_B0	MK8	B0	1B	1	SC-200415-017-285_78510_CTTCTAAGTCCCTGTAGAGT_L001_R1_001_AH5FNVDMXY.filt.fastq.gz	SC-200415-017-285_78510_CTTCTAAGTCCCTGTAGAGT_L001_R2_001_AH5FNVDMXY.filt.fastq.gz
24	000470000X	SC-200415-017-286	P12_C2_D2_T5	micr_DERKS041	12	3	2	4	9872	MK8_B0	MK8	B0	1A	2	SC-200415-017-286_78511_TTCACTCACTTCTCATGATA_L001_R1_001_AH5FNVDMXY.filt.fastq.gz	SC-200415-017-286_78511_TTCACTCACTTCTCATGATA_L001_R2_001_AH5FNVDMXY.filt.fastq.gz
25	000470000Y	SC-200415-017-309	P13_C1_D2_T5	micr_DERKS041	13	4	2	4	1461	MK8_B0	MK8	B0	1B	1	SC-200415-017-309_78512_CACCTAGCACATGTCCAGCA_L001_R1_001_AH5FNVDMXY.filt.fastq.gz	SC-200415-017-309_78512_CACCTAGCACATGTCCAGCA_L001_R2_001_AH5FNVDMXY.filt.fastq.gz
26	000470000Z	SC-200415-017-310	P13_C2_D2_T5	micr_DERKS041	13	4	2	4	7627	MK8_B0	MK8	B0	1A	2	SC-200415-017-310_78513_GGCACTAAGGGTTGACCTGA_L001_R1_001_AH5FNVDMXY.filt.fastq.gz	SC-200415-017-310_78513_GGCACTAAGGGTTGACCTGA_L001_R2_001_AH5FNVDMXY.filt.fastq.gz
7	000470000G	SC-200415-017-093	P4_C1_D2_T5	micr_DERKS041	4	1	2	4	7665	MK8_B8	MK8	B8	1B	1	SC-200415-017-093_78494_GATATCACACACATATAGTC_L001_R1_001_AH5FNVDMXY.filt.fastq.gz	SC-200415-017-093_78494_GATATCACACACATATAGTC_L001_R2_001_AH5FNVDMXY.filt.fastq.gz
8	000470000H	SC-200415-017-094	P4_C2_D2_T5	micr_DERKS041	4	1	2	4	9872	MK8_B8	MK8	B8	1A	2	SC-200415-017-094_78495_GTGTACCTTCTAGCTCACAG_L001_R1_001_AH5FNVDMXY.filt.fastq.gz	SC-200415-017-094_78495_GTGTACCTTCTAGCTCACAG_L001_R2_001_AH5FNVDMXY.filt.fastq.gz
13	000470000M	SC-200415-017-165	P7_C1_D2_T5	micr_DERKS041	7	2	2	4	1550	MK8_B8	MK8	B8	1A	1	SC-200415-017-165_78500_TAGGTATGTTCTTGGTCTCG_L001_R1_001_AH5FNVDMXY.filt.fastq.gz	SC-200415-017-165_78500_TAGGTATGTTCTTGGTCTCG_L001_R2_001_AH5FNVDMXY.filt.fastq.gz
14	000470000N	SC-200415-017-166	P7_C2_D2_T5	micr_DERKS041	7	2	2	4	4285	MK8_B8	MK8	B8	1B	2	SC-200415-017-166_78501_CATTCACGCTTGAGTACAAC_L001_R1_001_AH5FNVDMXY.filt.fastq.gz	SC-200415-017-166_78501_CATTCACGCTTGAGTACAAC_L001_R2_001_AH5FNVDMXY.filt.fastq.gz
17	000470000Q	SC-200415-017-213	P9_C1_D2_T5	micr_DERKS041	9	3	2	4	1461	MK8_B8	MK8	B8	1A	1	SC-200415-017-213_78504_CAACTGCAACGTTGCGTTCA_L001_R1_001_AH5FNVDMXY.filt.fastq.gz	SC-200415-017-213_78504_CAACTGCAACGTTGCGTTCA_L001_R2_001_AH5FNVDMXY.filt.fastq.gz
18	000470000R	SC-200415-017-214	P9_C2_D2_T5	micr_DERKS041	9	3	2	4	7627	MK8_B8	MK8	B8	1B	2	SC-200415-017-214_78505_TAAGGAGGAAAATGTCGGAA_L001_R1_001_AH5FNVDMXY.filt.fastq.gz	SC-200415-017-214_78505_TAAGGAGGAAAATGTCGGAA_L001_R2_001_AH5FNVDMXY.filt.fastq.gz
27	00047000AA	SC-200415-017-333	P14_C1_D2_T5	micr_DERKS041	14	4	2	4	1488	MK8_B8	MK8	B8	1B	1	SC-200415-017-333_78514_AAGTTCTAGTTTATCTTACC_L001_R1_001_AH5FNVDMXY.filt.fastq.gz	SC-200415-017-333_78514_AAGTTCTAGTTTATCTTACC_L001_R2_001_AH5FNVDMXY.filt.fastq.gz
28	00047000AB	SC-200415-017-334	P14_C2_D2_T5	micr_DERKS041	14	4	2	4	8364	MK8_B8	MK8	B8	1A	2	SC-200415-017-334_78515_CAATCCTTGTTGCGTCTTCG_L001_R1_001_AH5FNVDMXY.filt.fastq.gz	SC-200415-017-334_78515_CAATCCTTGTTGCGTCTTCG_L001_R2_001_AH5FNVDMXY.filt.fastq.gz

### Sheet: Dataset - Pitta et al
cow_id	treatment	week	metag_sample_id	metat_sample_id	metag_read_id	metat_read_id
2147	3-NOP	W12	PCMP_s.6S	CHMI_2826_3001	SRR18274466	SRR18336220
2147	3-NOP	W4	PCMP_s.14S	CHMI_2821	SRR18274461	SRR18336223
2147	3-NOP	W8	PCMP_s.23S	CHMI_2822	SRR18274473	SRR18336222
2156	3-NOP	W12	PCMP_s.13S	CHMI_2777	SRR18274462	SRR18336212
2156	3-NOP	W4	PCMP_s.7S	CHMI_2827	SRR18274465	SRR18336219
2156	3-NOP	W8	PCMP_s.20S	CHMI_2783	SRR18274476	SRR18336228
2277	3-NOP	W12	PCMP_s.24S	CHMI_2823	SRR18274472	SRR18336221
2277	3-NOP	W4	PCMP_s.11S	S03	SRR18274478	SRR18336209
2277	3-NOP	W8	PCMP_s.8S	CHMI_2774	SRR18274464	SRR18336218
2410	3-NOP	W12	PCMP_s.3S	CHMI_2772	SRR18274470	SRR18336230
2410	3-NOP	W4	PCMP_s.17S	CHMI_2781	SRR18274458	SRR18336215
2410	3-NOP	W8	PCMP_s.5S	CHMI_2819	SRR18274468	SRR18336225
2270	Control	W12	PCMP_s.16S	CHMI_2780	SRR18274459	SRR18336214
2270	Control	W4	PCMP_s.9S	CHMI_2775	SRR18274463	SRR18336210
2270	Control	W8	PCMP_s.4S	CHMI_2773	SRR18274469	SRR18336229
2273	Control	W12	PCMP_s.10S	CHMI_2776_3002	SRR18274479	SRR18336211
2273	Control	W4	PCMP_s.1S	CHMI_2817	SRR18274477	SRR18336227
2273	Control	W8	PCMP_s.18S	CHMI_2782	SRR18274457	SRR18336216
2296	Control	W12	PCMP_s.12S	CHMI_2820	SRR18274467	SRR18336224
2296	Control	W4	PCMP_s.22S	S01	SRR18274474	SRR18336208
2296	Control	W8	PCMP_s.21S	CHMI_2829_3004	SRR18274475	SRR18336207
2399	Control	W12	PCMP_s.19S	CHMI_2828_3003	SRR18274456	SRR18336217
2399	Control	W4	PCMP_s.15S	CHMI_2779	SRR18274460	SRR18336213
2399	Control	W8	PCMP_s.2S	CHMI_2818_3000	SRR18274471	SRR18336226
